# Reproducible single cell annotation of programs underlying T-cell subsets, activation states, and functions

**DOI:** 10.1101/2024.05.03.592310

**Authors:** Dylan Kotliar, Michelle Curtis, Ryan Agnew, Kathryn Weinand, Aparna Nathan, Yuriy Baglaenko, Yu Zhao, Pardis C. Sabeti, Deepak A. Rao, Soumya Raychaudhuri

**Author notes:** These authors contributed equally (Dylan Kotliar, Michelle Curtis). Address correspondence to: Soumya Raychaudhuri, 77 Avenue Louis Pasteur, Harvard New Research Building, Suite 250D Boston, MA 02446, USA.

## Abstract

T-cells recognize antigens and induce specialized gene expression programs (GEPs) enabling functions including proliferation, cytotoxicity, and cytokine production. Traditionally, different classes of helper T-cells express mutually exclusive responses – for example, Th1, Th2, and Th17 programs. However, new single-cell RNA sequencing (scRNA-Seq) experiments have revealed a continuum of T-cell states without discrete clusters corresponding to these subsets, implying the need for new analytical frameworks. Here, we advance the characterization of T-cells with T-CellAnnoTator (TCAT), a pipeline that simultaneously quantifies pre-defined GEPs capturing activation states and cellular subsets. From 1,700,000 T-cells from 700 individuals across 38 tissues and five diverse disease contexts, we discover 46 reproducible GEPs reflecting the known core functions of T-cells including proliferation, cytotoxicity, exhaustion, and T helper effector states. We experimentally characterize several novel activation programs and apply TCAT to describe T-cell activation and exhaustion in Covid-19 and cancer, providing insight into T-cell function in these diseases.
