## Supplementary Table 1 for "Reproducible single cell annotation of programs underlying T-cell subsets, activation states, and functions"

### Sheet: Sheet1
	GEP Info						Found in Dataset
	Short Name	Abbreviated Name	Long_Name	GEP Class	# Datasets Found	Top Genes	TBRU	UK-Covid	COMBAT	HIV-Vaccine	Pan-Tissue	Pan-Cancer	AMP-RA
1	CD8-EM	CD8-EM	CD8 Effector Memory	Lineage	7	CMC1, GZMK, AB_CD244	TRUE	TRUE	TRUE	TRUE	TRUE	TRUE	TRUE
2	MAIT	MAIT	MAIT	Lineage	7	SLC4A10, AB_TCR-V-7.2, KLRB1	TRUE	TRUE	TRUE	TRUE	TRUE	TRUE	TRUE
3	Treg	Treg	Treg	Lineage	7	FOXP3, AB_CD25, RTKN2	TRUE	TRUE	TRUE	TRUE	TRUE	TRUE	TRUE
4	CD4-Naive	CD4-Naive	CD4 Naive	Lineage	6	CCR7, SELL, LEF1	TRUE	TRUE	FALSE	TRUE	TRUE	TRUE	TRUE
5	TEMRA	TEMRA	TEMRA	Lineage	6	KIR2DL3, KLRC2, TYROBP	FALSE	TRUE	TRUE	TRUE	TRUE	TRUE	TRUE
6	CD4-CM	CD4-CM	CD4 T Central Memory	Lineage	5	LIMS1, PASK, ITM2A	TRUE	TRUE	TRUE	TRUE	FALSE	FALSE	TRUE
7	gdT	gdT	Gamma Delta T	Lineage	4	TRDV2, TRDC, AB_TCR-Vd2	TRUE	TRUE	TRUE	TRUE	FALSE	FALSE	FALSE
8	Th17-Resting	Th17-Rest.	Th17 Resting	Lineage	4	CCR6, CTSH, TTC39C-AS1	TRUE	TRUE	TRUE	TRUE	FALSE	FALSE	FALSE
9	Th2-Resting	Th2-Rest.	Th2 Resting	Lineage	4	NEFL, KRT1, PTGDR2	TRUE	TRUE	TRUE	TRUE	FALSE	FALSE	FALSE
10	Th1-Like	Th1-Like	Th1-Like	Lineage	3	LYAR, GZMK, IFNG-AS1	TRUE	TRUE	FALSE	TRUE	FALSE	FALSE	FALSE
11	CD8-Naive	CD8-Naive	CD8 Naive	Lineage	3	LINC02446, CD8B, AB_CD8	FALSE	TRUE	FALSE	TRUE	TRUE	FALSE	FALSE
12	CD8-Trm	CD8-Trm	CD8 Tissue Resident Memory	Lineage	3	LINC02446, ZNF683, AB_CD8a	TRUE	FALSE	FALSE	FALSE	FALSE	TRUE	TRUE
13	Tfh-2	Tfh-2	T follicular helper 2	Lineage	3	LHFP, CD200, LINC01991	FALSE	FALSE	FALSE	FALSE	TRUE	TRUE	TRUE
14	Th2-Activated	Th2-Act.	Th2-Activated	Lineage	2	HPGDS, IL17RB, CHDH	TRUE	TRUE	FALSE	FALSE	FALSE	FALSE	FALSE
15	Th17-Activated	Th17-Act.	Th17-Activated	Lineage	2	IL26, IL17A, NMU	TRUE	FALSE	TRUE	FALSE	FALSE	FALSE	FALSE
16	Tph	Tph	T peripheral helper	Lineage	1	LAG3, LAIR2, SLC27A2	FALSE	FALSE	FALSE	FALSE	FALSE	FALSE	TRUE
17	Tfh-1	Tfh-1	T follicular helper 1	Lineage	1	TOX2, SMCO4, KSR2	FALSE	FALSE	FALSE	FALSE	FALSE	TRUE	FALSE
18	Cytoskeleton	Cytosk.	Actin Cytoskeleton	Functional	7	ACTB, ACTG1, PFN1	TRUE	TRUE	TRUE	TRUE	TRUE	TRUE	TRUE
19	CellCycle-G2M	G2M-phase	Cell Cycle G2M Phase	Functional	7	CDC20, CCNB2, DLGAP5	TRUE	TRUE	TRUE	TRUE	TRUE	TRUE	TRUE
20	CellCycle-S	S-phase	Cell Cycle S Phase	Functional	7	GINS2, TK1, TYMS	TRUE	TRUE	TRUE	TRUE	TRUE	TRUE	TRUE
21	Cytotoxic	Cytotoxic	Cytotoxic	Functional	7	FGFBP2, GZMH, NKG7	TRUE	TRUE	TRUE	TRUE	TRUE	TRUE	TRUE
22	ISG	ISG	Interferon Stimulated Genes	Functional	7	ISG15, MX1, IFIT3	TRUE	TRUE	TRUE	TRUE	TRUE	TRUE	TRUE
23	CellCycle-Late-S	Late-S-phase	Cell Cycle Late S-phase	Functional	6	HIST1H1B, HIST1H4C, HIST1H3G	TRUE	FALSE	TRUE	TRUE	TRUE	TRUE	TRUE
24	HLA	HLA	HLA	Functional	6	HLA-DRA, HLA-DRB1, CD74	TRUE	TRUE	TRUE	FALSE	TRUE	TRUE	TRUE
25	NME1/FABP5	NME1/FABP5	NME1/FABP5	Functional	6	NME1, FABP5, HSP90AB1	TRUE	TRUE	TRUE	FALSE	TRUE	TRUE	TRUE
26	Translation	Translation	Translation	Functional	6	RPS18, RPS6, RPS12	TRUE	TRUE	TRUE	TRUE	TRUE	FALSE	TRUE
27	IL10/IL19	IL10/IL19	IL10/IL19	Functional	5	CAV1, PTPN3, FXYD2	FALSE	TRUE	TRUE	TRUE	TRUE	FALSE	TRUE
28	RGCC/MYADM	RGCC/MYADM	RGCC/MYADM	Functional	5	MYADM, ANXA1, LMNA	TRUE	FALSE	FALSE	TRUE	TRUE	TRUE	TRUE
29	Metallothionein	Metallothionein	Metallothionein	Functional	4	MT1X, MT2A, MT1E	FALSE	TRUE	TRUE	FALSE	TRUE	TRUE	FALSE
30	Multi-Cytokine	Multi-Cytokine	Multi-Cytokine	Functional	4	CCL4, CCL4L2, CCL3	FALSE	TRUE	FALSE	FALSE	TRUE	TRUE	TRUE
31	Th22	Th22	Th22	Functional	4	CCR10, S100A10, LGALS1	TRUE	TRUE	TRUE	FALSE	TRUE	FALSE	FALSE
32	BCL2/FAM13A	BCL2/FAM13A	BCL2/FAM13A Pro-survival	Functional	3	BCL2, FAM13A, CISH	TRUE	TRUE	FALSE	TRUE	FALSE	FALSE	FALSE
33	CTLA4/CD38	CTLA4/CD38	CTLA4/CD38 Activation	Functional	3	LGMN, AB_CD278, AB_CD38-1	TRUE	FALSE	TRUE	FALSE	TRUE	FALSE	FALSE
34	Heatshock	Heatshock	Heatshock	Functional	3	HSPA1A, HSP90AA1, HSPA1B	FALSE	FALSE	FALSE	FALSE	TRUE	TRUE	TRUE
35	OX40/EBI3	OX40/EBI3	OX40/EBI3 Activation	Functional	2	EBI3, TNFRSF4, TNFRSF18	FALSE	FALSE	FALSE	FALSE	FALSE	TRUE	TRUE
36	ICOS/CD38	ICOS/CD38	ICOS/CD38 Activation	Functional	2	AB_CD278, ACTG1, AB_CD71	TRUE	FALSE	FALSE	TRUE	FALSE	FALSE	FALSE
37	SOX4/TOX2	SOX4/TOX2	SOX4/TOX2	Functional	2	SOX4, PRDM16, SERTAD4-AS1	TRUE	FALSE	FALSE	TRUE	FALSE	FALSE	FALSE
38	TIMD4/TIM3	TIMD4/TIM3	TIMD4/TIM3	Functional	2	TIMD4, HAVCR2, GZMB	FALSE	TRUE	TRUE	FALSE	FALSE	FALSE	FALSE
39	CD40LG/TXNIP	CD40LG/TXNIP	CD40LG/TXNIP	Functional	2	CD40LG, TXNIP, FKBP5	FALSE	FALSE	FALSE	FALSE	TRUE	TRUE	FALSE
40	CD172a/MERTK	CD172a/MERTK	CD172a/MERTK	Functional	2	TXNIP, AB_CD172a, AB_MERTK	TRUE	FALSE	FALSE	TRUE	FALSE	FALSE	FALSE
41	IEG3	IEG3	Immediate Early Gene 3	Functional	2	YPEL5, JUNB, NR4A2	FALSE	TRUE	FALSE	FALSE	FALSE	FALSE	TRUE
42	Exhaustion	Exhaustion	Exhaustion	Functional	1	LAG3, HAVCR2, TIMD4	FALSE	FALSE	FALSE	FALSE	FALSE	TRUE	FALSE
43	Doublet-RBC	Dbt-RBC	Doublet RBC	Doublet Lineage	7	HBA2, HBA1, HBB	TRUE	TRUE	TRUE	TRUE	TRUE	TRUE	TRUE
44	Doublet-Platelet	Dbt-Platelet	Doublet Platelet	Doublet Lineage	5	PPBP, NRGN, TREML1	TRUE	TRUE	TRUE	TRUE	TRUE	FALSE	FALSE
45	Doublet-Plasmablast	Dbt-Plasmablast	Doublet Plasmablast	Doublet Lineage	4	JCHAIN, IGKC, IGKV3-20	FALSE	TRUE	TRUE	FALSE	TRUE	FALSE	TRUE
46	Doublet-Bcell	Dbt-Bcell	Doublet Bcell	Doublet Lineage	3	BANK1, CD22, IGHD	TRUE	FALSE	FALSE	FALSE	FALSE	TRUE	TRUE
47	Doublet-Myeloid	Dbt-Myeloid	Doublet Myeloid	Doublet Lineage	3	S100A8, S100A9, LYZ	FALSE	TRUE	TRUE	TRUE	FALSE	FALSE	FALSE
48	Doublet-Fibroblast	Dbt-Fibroblast	Doublet Fibroblast	Doublet Lineage	2	LUM, COL1A2, COL3A1	FALSE	FALSE	FALSE	FALSE	FALSE	TRUE	TRUE
49	IEG	IEG	Immediate Early Gene	Artifact	6	JUN, FOS, FOSB	TRUE	TRUE	TRUE	FALSE	TRUE	TRUE	TRUE
50	Poor-Quality	Poor-Quality	Poor Quality	Artifact	6	LINC-PINT, MALAT1, SYNE2	TRUE	TRUE	TRUE	TRUE	TRUE	FALSE	TRUE
51	Mito	Mito	Mitochondrial Genes	Artifact	5	MT-CO2, MT-CYB, MT-CO3	TRUE	TRUE	TRUE	TRUE	TRUE	FALSE	FALSE
52	IEG2	IEG2	Immediate Early Gene 2	Artifact	4	JUNB, ZFP36, ZNF331	TRUE	FALSE	FALSE	TRUE	FALSE	TRUE	TRUE
