## Supplementary Table 4 for "Reproducible single cell annotation of programs underlying T-cell subsets, activation states, and functions"

### Sheet: MitoFrac
	AMP-RA	COMBAT	HIV-Vaccine	Pan-Cancer	Pan-Tissue	TBRU	UK-Covid
Mito	0.814526	0.699768	0.819336	0.830329	0.877929	0.80966	0.827888
Poor-Quality	0.266278	0.435817	0.124315	0.110386	0.292546	0.36613	0.154843
Doublet-Myeloid	0.129638	0.132848	0.422788	0.017526	0.123857	0.00904483	0.130576
gdT	0.0442434	0.0960642	0.308608	0.108863	0.195646	0.0833008	0.0724233
Doublet-Fibroblast	0.227045	0.0662241	0.103466	0.00618908	0.300603	0.0590342	0.11503
Doublet-Plasmablast	0.194873	0.0967625	0.0357606	0.159096	0.149003	0.0559313	0.134801
CD8-Trm	0.0667583	0.115013	0.234674	0.110307	0.135078	0.0776334	0.0845664
Th1-Like	0.123927	0.0830172	0.15893	0.0913105	0.226426	0.0246026	0.107243
TEMRA	0.00107605	0.0965303	0.241266	0.0783541	0.118411	0.0582564	0.00144025
CD8-EM	0.0340251	0.136373	0.170276	-0.00661876	0.171152	0.0533984	0.0322103
Cytotoxic	-0.0408528	0.103968	0.227435	0.112947	0.211593	0.0637707	-0.10874
Multi-Cytokine	-0.0067588	0.100207	0.202367	0.0365431	0.0186903	0.0740179	-0.0471711
MAIT	0.0557839	0.0686961	0.143051	-0.0558904	0.00338989	0.063142	0.0759508
IEG2	-0.0826406	0.0139013	0.172805	0.184564	-0.0926919	0.0963914	-0.00196676
Doublet-Bcell	0.0544079	0.0394676	0.0496185	0.0352426	0.0133519	0.00396043	0.0387647
Tph	-0.0370336	0.071359	0.186128	-0.0829026	0.0511389	0.0481358	-0.0277491
IL10/IL19	0.0419672	0.0651295	-0.00909447	-0.00251242	-0.00758875	-0.00658996	0.0390362
TIMD4/TIM3	-0.0871917	0.0927597	0.148717	-0.128238	0.0446945	0.0157518	-0.0271071
CellCycle-G2M	-0.046988	0.059763	0.0241069	-0.0662229	0.0192523	0.0245877	0.0190608
Doublet-Platelet	0.0293631	0.00491161	0.0187634	-0.000691403	-0.00663791	-0.0166835	0.00346218
CellCycle-Late-S	-0.0257481	0.0538272	0.0137408	-0.0646337	0.0119144	0.0137238	0.0200797
CellCycle-S	-0.0388884	0.0739504	0.0063716	-0.0626603	0.0168663	0.0139857	-0.00956474
Metallothionein	-0.031726	-0.0147436	-0.0164497	9.46883e-05	0.0457188	-0.00757516	-0.00512859
Th2-Activated	-0.0231802	-0.0134562	-0.00947172	-0.00915928	0.0174573	-0.00384243	0.010299
RGCC/MYADM	-0.0169257	-0.0134225	0.0670631	0.102448	-0.0630696	-0.0461869	-0.0632329
Th17-Activated	-0.0251397	0.0156149	0.0307462	-0.0656579	0.000450069	0.00562099	0.00101679
Doublet-RBC	-0.0108933	-0.00222685	-0.0213242	-0.00559917	-0.0254387	-0.00709426	0.00395379
Exhaustion	-0.0527779	0.0570288	0.172678	-0.0762364	-0.0307383	-0.00194685	-0.141967
HLA	-0.0839121	0.0270638	0.211198	-0.119492	0.0261541	-0.0787274	-0.083367
SOX4/TOX2	-0.0306607	-0.00931922	-0.0914829	-0.0202473	-0.00804447	-0.0411746	0.00529019
Tfh-1	0.0105462	-0.00720754	-0.111899	0.0458313	-0.10616	-0.0395072	0.00426671
IEG	-0.00705231	-0.140203	0.0949144	0.031862	-0.188595	-0.000796221	-0.0591979
CTLA4/CD38	-0.0685607	0.0181181	-0.0576957	-0.122418	-0.0393213	-0.0666705	-0.0388197
Tfh-2	-0.0044268	-0.0247861	-0.164693	-0.000720015	-0.1172	-0.0615086	-0.0127478
Treg	-0.0488996	-0.0123852	-0.104851	-0.0736827	-0.105671	-0.0732333	-0.0150415
Th17-Resting	-0.0669335	-0.132163	-0.0516165	-0.0647447	-0.0574264	-0.0619487	-0.0184433
Th22	-0.0744718	-0.12259	0.00145395	-0.0667015	-0.0523423	-0.122593	-0.0504576
Th2-Resting	-0.0766343	-0.126474	-0.119772	-0.0178342	-0.0727917	-0.0976568	-0.0287444
OX40/EBI3	-0.0481396	-0.103633	-0.0528278	-0.0922087	-0.115323	-0.102087	-0.101277
CD8-Naive	-0.103015	-0.0952582	-0.0985781	0.00483856	-0.126609	-0.235884	0.0344173
ICOS/CD38	-0.223705	0.0477832	-0.0980679	-0.186799	-0.0887133	-0.131045	-0.0348255
Heatshock	-0.0567497	-0.0694139	-0.038347	-0.208454	-0.137219	-0.109129	-0.0970448
CD40LG/TXNIP	-0.0813362	-0.128581	-0.188563	-0.0787023	-0.162137	-0.133821	-0.101729
ISG	-0.100222	-0.12867	-0.0394995	-0.199762	-0.098574	-0.105641	-0.249966
BCL2/FAM13A	-0.121556	-0.192926	-0.239088	-0.0424343	-0.18436	-0.127087	-0.0844562
IEG3	-0.193458	-0.161459	-0.112952	0.0520991	-0.253598	-0.203485	-0.161841
Cytoskeleton	-0.182314	-0.136724	-0.0269297	-0.163605	-0.148006	-0.176578	-0.206717
NME1/FABP5	-0.181051	-0.0287557	-0.235582	-0.0710112	-0.15599	-0.255764	-0.146832
CD172a/MERTK	-0.16924	-0.271687	-0.257973	-0.141621	0.0301964	-0.324532	0.0216283
Translation	-0.217004	-0.212264	-0.343937	-0.0827599	-0.154478	-0.29149	0.0833473
CD4-CM	-0.153706	-0.128601	-0.287053	-0.165103	-0.182449	-0.261715	-0.0828049
CD4-Naive	-0.207912	-0.211893	-0.357756	-0.0541244	-0.290452	-0.314674	-0.0531097

### Sheet: RNA_Detected
	AMP-RA	COMBAT	HIV-Vaccine	Pan-Cancer	Pan-Tissue	TBRU	UK-Covid
Mito	-0.267075	-0.0500502	-0.15082	-0.155387	-0.253788	-0.500176	-0.174681
CD172a/MERTK	-0.0526581	-0.20796	-0.654765	-0.26592	-0.111142	0.0219329	-0.0366249
Doublet-Myeloid	-0.203744	-0.152194	-0.0656124	-0.0983577	-0.0944849	-0.0267927	-0.264945
Translation	-0.0271525	-0.132602	-0.439936	-0.207315	-0.0405832	0.0668953	-0.0657796
Doublet-Fibroblast	-0.318837	-0.0590737	-0.0280132	-0.122848	-0.102016	-0.0715854	-0.0769909
Doublet-Plasmablast	-0.160856	-0.111102	0.0386922	-0.0461457	-0.154833	-0.0398342	-0.136621
IEG	-0.0603998	-0.135719	-0.0940508	-0.1926	-0.0143904	-0.100674	0.137244
Th1-Like	-0.0633051	-0.0774881	0.0456691	-0.190343	-0.116699	-0.0207262	-0.0151668
CD4-Naive	-0.0146447	-0.167488	-0.117893	-0.0769666	-0.0383404	0.112553	-0.0636963
CD40LG/TXNIP	-0.0264096	-0.10397	0.0601275	-0.140067	-0.102044	-0.0520372	0.00278257
CD8-EM	-0.0946223	-0.0316702	0.0672538	-0.18889	-0.0323275	-0.0170277	-0.0151251
Poor-Quality	-0.157875	-0.0479746	0.498897	0.0329463	-0.046111	-0.375098	-0.0670001
Doublet-Bcell	-0.0518728	-0.046095	0.0603891	-0.0153918	-0.0517126	0.00493782	-0.0340906
IEG2	0.0462881	-0.0921552	0.083552	-0.0535755	-0.0358019	-0.154791	0.0811314
BCL2/FAM13A	0.0105546	-0.103779	0.0314173	-0.0112837	0.010113	0.0441191	-0.0589426
Doublet-RBC	0.0014388	-0.00313857	-0.0191113	-0.0251542	-0.00148235	-0.00686122	0.0199778
Multi-Cytokine	0.00394275	-0.0162807	0.113334	-0.087195	-0.012938	-0.0505314	0.0298982
MAIT	0.00412069	0.00163974	0.0123468	-0.0808991	-0.00967025	0.0173239	0.0476331
gdT	0.00160272	-0.0077954	0.0611918	-0.0835491	0.0410168	0.0110822	-0.0226392
Doublet-Platelet	-0.0593417	-0.00560069	0.0725509	-0.0149396	-0.008457	0.0153898	0.0226919
Cytotoxic	-0.0190842	-0.0193605	0.166498	-0.0523191	0.0351117	-0.0353715	-0.0257855
CD8-Naive	0.0145017	-0.0822017	0.0338008	-0.043293	0.00850497	0.141126	-0.00938964
Tfh-1	0.038541	0.016014	0.0313548	0.00637111	-0.0252863	0.0206025	-0.017702
Treg	-0.00752717	0.0227282	-0.0189691	0.12366	-0.00172576	-0.035498	0.00393382
IEG3	0.0463639	-0.10299	0.0206424	-0.0869652	0.0329506	0.0580655	0.151107
SOX4/TOX2	-0.0134916	-0.00908514	0.0701441	0.0388178	0.0187303	0.0466764	0.00606983
Tfh-2	0.0954219	0.00873426	0.0461183	0.107155	-0.0158478	0.019909	-0.00791426
RGCC/MYADM	0.119677	0.00394513	0.0183856	-0.03492	-0.0281094	0.0469499	0.128353
CD8-Trm	0.0357189	0.0375259	0.0608091	0.0129414	0.0939803	0.0395322	-0.0180177
Th2-Resting	0.0441551	0.00440573	0.0860845	-0.0240015	0.012411	0.111576	0.034733
Metallothionein	0.0222802	0.148123	0.0254213	0.0438635	-0.0128519	0.0380843	0.00505992
Heatshock	0.00164769	0.0533214	0.093216	-0.0102606	0.01921	0.0887219	0.0480159
Th22	0.096041	0.0526866	-0.0438142	0.0242925	0.020221	0.133059	0.0164517
Th2-Activated	0.0321269	0.0379935	0.0447688	0.0687917	0.0175876	0.0932678	0.0467201
ISG	0.0458431	0.0436271	0.108791	0.0738245	0.0452216	0.0560545	-0.0282874
TEMRA	0.0151821	0.00656219	0.17601	0.0110965	0.133509	0.0120604	0.000646867
IL10/IL19	0.0171508	0.123897	0.07092	0.0891125	0.0243164	0.0774487	0.0129513
Th17-Resting	0.0534542	0.0325701	0.158283	0.0328429	0.0366752	0.0582317	0.0625278
CD4-CM	0.0726735	0.110605	0.00740438	0.0270028	0.0638269	0.15925	0.107706
HLA	0.086161	0.154107	-0.0102847	0.101025	0.0289389	0.176394	0.0311503
Tph	0.18294	0.110786	0.150389	0.169979	0.0333132	0.018325	-0.0321183
Th17-Activated	0.0811072	0.150291	0.125347	0.146469	0.05941	0.11324	0.0477951
Exhaustion	0.102206	0.263302	0.20793	0.131116	0.101786	0.10694	0.0184634
Cytoskeleton	0.16397	0.276768	-0.0828299	0.1458	0.11012	0.299908	0.0569505
CTLA4/CD38	0.113404	0.260337	0.090489	0.190344	0.128515	0.190822	0.0712087
OX40/EBI3	0.201352	0.1624	0.132305	0.272751	0.109383	0.154537	0.0406603
TIMD4/TIM3	0.091918	0.350991	0.157867	0.114381	0.126887	0.19489	0.0611368
CellCycle-G2M	0.196881	0.442885	0.0789562	0.294396	0.216931	0.239005	0.150429
CellCycle-Late-S	0.219059	0.460631	0.0912042	0.346488	0.209644	0.215343	0.152371
NME1/FABP5	0.280474	0.556092	0.0612904	0.364936	0.155177	0.434525	0.05168
ICOS/CD38	0.254478	0.428977	0.127966	0.240192	0.242975	0.434982	0.236025
CellCycle-S	0.267898	0.601597	0.163066	0.404501	0.262333	0.354919	0.174313

### Sheet: RNA_Count
	AMP-RA	COMBAT	HIV-Vaccine	Pan-Cancer	Pan-Tissue	TBRU	UK-Covid
Poor-Quality	-0.239227	-0.123518	0.365126	-0.0833464	-0.177928	-0.430297	-0.219307
CD8-EM	-0.168612	-0.0967468	-0.0405089	-0.186691	-0.11931	-0.0994504	-0.111474
Mito	-0.187241	-0.0222348	0.0409527	-0.100433	-0.142255	-0.357269	-0.044935
Cytotoxic	-0.0724966	-0.103499	0.0324691	-0.0626505	-0.0404204	-0.147382	-0.165854
Doublet-Fibroblast	-0.275422	-0.0458497	0.00508768	-0.0787908	-0.0554897	-0.0379717	-0.0381374
Doublet-Myeloid	-0.175275	-0.126088	0.174875	-0.0741033	-0.0607971	-0.0155644	-0.220576
Doublet-Plasmablast	-0.150842	-0.0803805	0.0498515	-0.0611973	-0.124673	-0.0294966	-0.0974402
Th1-Like	-0.05661	-0.0979718	-0.0262315	-0.14768	-0.107711	-3.52478e-05	-0.023001
gdT	-0.0334389	-0.0607634	-0.00731105	-0.0787223	-0.0477259	-0.046541	-0.0907105
Multi-Cytokine	-0.0276291	-0.064654	0.0749041	-0.0656071	-0.0806492	-0.109631	-0.0370381
TEMRA	-0.0540302	-0.0582535	0.0736823	-0.0282667	-0.0210666	-0.0618002	-0.0993448
Treg	-0.027595	-0.0254138	-0.0642974	0.0332869	-0.0461393	-0.0829857	-0.0296841
CD172a/MERTK	0.0864534	-0.0940841	-0.527085	-0.128884	0.0880514	0.177648	0.166471
CD8-Trm	-0.0365058	-0.00172128	-0.0361656	-0.0282481	-0.0511314	-0.00515593	-0.0560265
CD40LG/TXNIP	0.01008	-0.103338	0.0677543	-0.104691	-0.0466824	-0.0108008	0.0116938
MAIT	0.0108287	-0.0184017	-0.0405963	-0.0549818	-0.0372965	0.021037	0.0329693
IEG	0.00154628	-0.0921749	-0.0317339	-0.11853	-0.0112071	-0.0403241	0.208812
Doublet-Bcell	-0.0363605	-0.0394653	0.0882697	-0.00792285	-0.0426775	0.00800711	-0.0160494
Tph	0.080358	0.0575997	0.0177911	0.0458036	-0.0711456	-0.0504032	-0.125679
ISG	0.0257044	-0.0316892	0.0746274	0.0296151	-0.000834008	0.0245697	-0.15624
Doublet-RBC	0.0151516	-0.00411285	-0.00150683	-0.0141883	0.00698094	-0.0170906	0.0328599
IEG2	0.0879548	-0.0846497	0.17706	-0.052602	-0.0659463	-0.131648	0.0882454
Tfh-1	0.0163727	0.0216869	0.0135156	-0.00696648	-0.0304872	0.0135809	0.00366825
Doublet-Platelet	-0.052925	-0.00399713	0.0886728	-0.00719492	-0.00901412	0.0170998	0.0338028
HLA	0.00037465	0.0910916	-0.0479947	0.0601176	-0.0141668	0.0720975	-0.0665726
Exhaustion	-0.0161575	0.199885	0.053109	0.024963	-0.0396731	-0.00283467	-0.122847
Heatshock	-0.000791673	0.0638887	0.014092	0.00803307	-0.0352175	0.0532766	0.031069
RGCC/MYADM	0.102441	-0.000757841	-0.0427944	-0.01962	-0.0654438	0.0611707	0.106418
IL10/IL19	-0.0241476	0.0916793	-0.00360408	0.0508259	0.00287915	0.0342484	0.00328233
Tfh-2	0.0647193	0.0189908	0.0319237	0.0591195	-0.0256535	0.0145771	0.014705
SOX4/TOX2	-0.00126699	-0.000343265	0.0970693	0.0243044	0.0104232	0.0245807	0.035323
Th22	0.0737497	0.020004	-0.138241	0.051194	0.0619216	0.130384	0.0114643
Metallothionein	0.0186375	0.161179	-0.0484687	0.0664629	0.0161336	0.0247555	0.0137631
BCL2/FAM13A	0.102389	-0.0606835	0.0451877	0.018575	0.0918305	0.0910278	-0.00259584
Th2-Activated	0.0368904	0.0308309	0.0278705	0.0501251	0.0127269	0.0930728	0.0571148
TIMD4/TIM3	-0.0107414	0.283694	0.00186378	0.0624415	0.042515	0.0968162	-0.0265607
Th17-Activated	0.0536593	0.128564	0.0514036	0.111739	0.0380631	0.0819053	0.0275014
IEG3	0.138585	-0.0567512	0.0907249	-0.0466396	0.0524013	0.102994	0.215207
Th2-Resting	0.11438	0.00413674	0.0505849	0.0138058	0.0865058	0.16051	0.0761471
CD4-Naive	0.128065	-0.0679255	0.0525352	0.0212174	0.106051	0.194307	0.0940958
CD4-CM	0.0874754	0.0894195	-0.0650898	0.0374678	0.140641	0.161059	0.149713
CTLA4/CD38	0.0599514	0.214278	-0.0473311	0.129666	0.115009	0.126851	0.0237741
CD8-Naive	0.117726	-0.0135671	0.101924	0.0200174	0.111272	0.203999	0.115221
Th17-Resting	0.129931	0.0351524	0.124706	0.0643528	0.0966639	0.129136	0.114299
Translation	0.167586	0.0389214	-0.192468	-0.0240836	0.223407	0.299041	0.19388
OX40/EBI3	0.139683	0.160681	0.0281115	0.194963	0.0780852	0.138668	0.00998117
Cytoskeleton	0.105267	0.266443	-0.19094	0.153172	0.140695	0.268775	0.0166841
ICOS/CD38	0.19336	0.366875	-0.0391067	0.2162	0.254586	0.349282	0.222059
CellCycle-G2M	0.180324	0.469247	0.0278094	0.294279	0.264766	0.199213	0.141399
CellCycle-Late-S	0.189917	0.47993	0.047181	0.325086	0.233075	0.194466	0.137205
CellCycle-S	0.227579	0.623051	0.0695563	0.384415	0.280428	0.314365	0.13855
NME1/FABP5	0.346467	0.682673	0.001459	0.456284	0.291234	0.465138	0.104318

### Sheet: PCFrac
	AMP-RA	COMBAT	HIV-Vaccine	Pan-Cancer	Pan-Tissue	TBRU	UK-Covid
Poor-Quality	-0.621202	-0.352275	-0.477311	-0.332534	-0.501169	-0.545438	-0.570265
Mito	-0.304234	-0.114815	-0.038439	-0.0207417	-0.294098	-0.504258	-0.156429
Doublet-Fibroblast	-0.192266	-0.0210608	-0.0185577	-0.335933	-0.191073	-0.0429272	-0.0461425
Doublet-Myeloid	-0.15238	-0.190586	-0.200161	-0.108785	-0.0943265	-0.0118393	-0.0728622
Doublet-Plasmablast	-0.230125	-0.0704069	-0.10545	-0.0356626	-0.1247	-0.0489444	-0.129025
Treg	-0.160279	-0.112615	-0.0517181	-0.063919	-0.0276246	-0.188917	-0.109223
CD8-EM	-0.041515	-0.0979447	-0.160825	-0.114212	-0.0698689	0.0176872	-0.0388254
Cytotoxic	0.00960142	-0.110157	-0.282946	0.06273	-0.0477858	0.00589162	-0.0673638
Multi-Cytokine	-0.000184	-0.0833973	-0.137489	0.00532511	-0.0849984	-0.0287166	-0.0336715
Tph	0.0439411	-0.0930895	-0.118455	0.0505344	-0.0395815	-0.0922185	-0.0855406
TEMRA	-0.00236737	-0.0769348	-0.177592	0.00259305	0.0527621	0.0282253	-0.0268872
Doublet-Bcell	-0.0686333	-0.0387934	-0.0306766	-0.0261458	-0.0123859	0.0075996	-0.0262889
IL10/IL19	-0.0450118	-0.0384897	-0.0402013	-0.0126441	0.00385979	-0.00494155	-0.0275302
Doublet-Platelet	-0.034592	-0.0115598	-0.028867	-0.0565215	0.0220143	0.0164854	-0.00952934
CD40LG/TXNIP	0.018243	0.00662832	-0.0213314	0.0133439	-0.0222527	-0.00927025	-0.0550078
ISG	-0.0149281	-0.0239081	-0.00929759	0.0203855	0.0774859	0.00129329	-0.110558
SOX4/TOX2	-0.0140127	0.00515026	-0.019211	-0.0515573	0.00299084	0.0221458	-0.000207096
gdT	0.0664578	-0.0601017	-0.090767	-0.00508167	-0.0157689	0.0609818	0.0231984
Th1-Like	0.0607201	-0.0183691	0.0252694	-0.0383983	-0.133102	0.0632984	0.0280121
Doublet-RBC	0.0170459	-0.00977343	0.0227328	-0.0537102	0.0299437	0.00331914	-0.00304816
IEG	-0.0485658	0.0684276	0.0364648	-0.153971	0.0613233	-0.0255961	0.0791891
Exhaustion	0.0368969	-0.0545614	-0.149938	0.0611833	0.116651	0.0150159	0.0019537
Tfh-1	-0.0285309	0.00972956	-0.00972699	0.0327392	0.0776661	-0.0214498	-0.0282292
Tfh-2	0.012231	0.00590384	-0.016739	0.022025	0.0595906	-0.00998634	-0.0340666
CTLA4/CD38	0.0325793	-0.0411894	-0.00397621	0.0395	0.0125173	0.00402105	0.00968073
HLA	0.0905759	-0.0686955	-0.136881	0.0668277	0.0581082	0.0297653	0.0407342
Heatshock	-0.0479181	0.0280812	-0.0277311	0.0524048	-0.00142047	0.0818615	0.0346183
CD8-Trm	0.0670046	-0.0247269	-0.0836635	0.127388	-0.0346731	0.0637972	0.0369403
Th17-Activated	0.052095	-0.0111445	0.0640068	0.0497806	0.0118752	0.00591448	0.0250547
CellCycle-Late-S	0.0582523	0.0349076	0.0314295	-0.000485868	0.0126785	0.0497251	0.0491134
MAIT	0.0774054	0.00394956	0.138413	-0.104924	0.0448114	0.0384698	0.0521964
CellCycle-G2M	0.0599202	0.0270694	0.0407977	0.00473683	0.0211724	0.0603253	0.0495447
IEG2	0.131535	-0.0210549	0.0249661	0.153989	0.0105231	-0.0321369	0.0119501
Metallothionein	0.0462043	0.0454411	0.0337146	0.0404017	0.0157577	0.0800624	0.021443
Th2-Activated	0.0550631	0.0135593	0.0686639	0.0236649	-0.00218149	0.0642211	0.0601895
CD4-CM	0.0959662	0.0494696	0.0233998	-0.0166668	0.0738838	0.140361	0.0854118
TIMD4/TIM3	0.129785	-0.0137152	-0.028661	0.120477	0.0668636	0.0893573	0.0960543
RGCC/MYADM	0.133258	-0.0012842	0.0110685	0.150359	0.0134376	0.0624545	0.103946
BCL2/FAM13A	0.115073	0.133226	0.0947807	0.0378084	0.0501722	0.0825585	-0.0282975
CD172a/MERTK	0.212899	0.193444	0.0631991	-0.290414	-0.0530455	0.264777	0.143767
CellCycle-S	0.123304	0.0531936	0.0685369	0.0504976	0.0529889	0.114554	0.0780932
Th22	0.128133	0.0176301	0.0600661	0.134883	0.12221	0.0887551	0.145864
OX40/EBI3	0.104821	0.0532074	0.0903501	0.063425	0.147836	0.118929	0.122314
IEG3	0.178012	0.0845824	0.0779807	0.11158	0.0445446	0.158432	0.127821
Th17-Resting	0.165553	0.0564327	0.215195	0.118354	0.063353	0.0780747	0.106378
CD4-Naive	0.174824	0.176796	0.000884487	0.0526137	0.161343	0.227453	0.0222791
Th2-Resting	0.167377	0.0842676	0.164421	0.038179	0.0972677	0.145452	0.14512
CD8-Naive	0.164793	0.137885	0.0393824	0.0606477	0.171691	0.233062	0.0626165
ICOS/CD38	0.284452	0.0240978	0.135532	0.0886745	0.159921	0.192866	0.194139
Cytoskeleton	0.243041	0.096224	0.0738987	0.144356	0.279074	0.251649	0.229652
Translation	0.292257	0.253832	0.349684	-0.0411608	0.145331	0.329008	0.223069
NME1/FABP5	0.293391	0.122249	0.25171	0.137071	0.24821	0.354922	0.238881
