## Supplementary Table 5 for "Reproducible single cell annotation of programs underlying T-cell subsets, activation states, and functions"

### Sheet: AIM Association
cGEP	CEFX Coef.	CEFX P	CEFX Q	AIM+ Coef.	AIM+ P	AIM+ Q	Activation Type	cGEP Class
CellCycle-G2M	0.000282914	0.0208469	0.180673	0.00169835	1.9088e-09	8.74173e-08	AIM functional	Functional
Translation	0.00476274	0.630648	0.918643	-0.0157088	0.129626	0.182177	Other	Functional
HLA	0.00152799	0.208754	0.516914	0.00338374	0.0123315	0.0221117	AIM functional	Functional
ISG	0.0235129	8.92058e-07	4.6387e-05	0.0165533	3.09121e-05	0.000123649	Millieu	Functional
Mito	-0.00135018	0.879277	0.95255	0.00393571	0.659137	0.699492	Other	Artifact
Doublet-RBC	0.000273398	0.602849	0.918643	-0.000928924	0.0944832	0.144504	Other	Doublet Lineage
gdT	0.00111367	0.77082	0.945466	-0.00358008	0.357024	0.44203	Other	Lineage
CellCycle-S	0.00108151	0.381836	0.827312	0.011678	4.44003e-07	3.29831e-06	AIM functional	Functional
Cytotoxic	-0.00765709	0.760423	0.945466	-0.0221987	0.383575	0.463858	Other	Functional
Doublet-Platelet	4.04032e-05	0.902132	0.957364	-0.000555779	0.109669	0.15921	Other	Doublet Lineage
NME1/FABP5	0.00266735	0.635983	0.918643	0.0466514	2.02696e-06	1.05402e-05	AIM functional	Functional
Th22	-0.00248174	0.202431	0.516914	0.00959905	0.000216339	0.00062498	AIM functional	Functional
MAIT	-0.00241144	0.776968	0.945466	-0.00341808	0.688548	0.71609	Other	Lineage
CellCycle-Late-S	0.00039785	0.0644597	0.278302	0.000959067	0.000361229	0.000939196	AIM functional	Functional
Cytoskeleton	0.00119251	0.434187	0.840854	0.0182824	3.33837e-08	4.33988e-07	AIM functional	Functional
Heatshock	0.00147433	0.122611	0.375044	0.00948446	1.74274e-07	1.81245e-06	AIM functional	Functional
Multi-Cytokine	0.000566605	0.691324	0.945466	0.00849114	5.36746e-05	0.000199363	AIM functional	Functional
TEMRA	0.0012114	0.837032	0.95255	9.75091e-05	0.986778	0.986778	Other	Lineage
Doublet-Myeloid	4.32925e-06	0.995549	0.995549	5.30143e-05	0.945548	0.964088	Other	Doublet Lineage
Metallothionein	0.000899462	0.001534	0.039884	0.00335138	3.36221e-09	8.74173e-08	Millieu	Functional
CD4-CM	-0.00324416	0.0777092	0.288634	-0.00226239	0.203408	0.264431	Other	Lineage
IEG	0.00358982	0.0196923	0.180673	0.000768424	0.575468	0.623424	Other	Artifact
CD8-EM	0.00191175	0.871316	0.95255	-0.019924	0.110222	0.15921	Other	Lineage
IEG2	0.00423885	0.167552	0.484039	-0.0042071	0.170509	0.227345	Other	Artifact
CD4-Naive	-0.0245396	0.0305439	0.202556	-0.0675134	2.06494e-05	9.76154e-05	AIM lineage	Lineage
Treg	0.00131148	0.607375	0.918643	0.0116025	0.000543474	0.00122872	AIM lineage	Lineage
Th17-Resting	-0.00296507	0.0311624	0.202556	0.0122446	3.30015e-07	2.86013e-06	AIM lineage	Lineage
Poor-Quality	0.00396507	0.482628	0.896309	-0.00799019	0.169961	0.227345	Other	Artifact
CD8-Naive	-0.00729134	0.256809	0.607003	-0.056835	7.97062e-07	5.1809e-06	AIM lineage	Lineage
RGCC/MYADM	-0.00186499	0.0695756	0.278302	0.00541988	8.60474e-05	0.000279654	AIM functional	Functional
TIMD4/TIM3	0.00140855	0.118387	0.375044	0.00394763	0.000502114	0.00118681	AIM functional	Functional
Doublet-Plasmablast	0.00473873	0.0529856	0.275525	-0.00292781	0.209485	0.265689	Other	Doublet Lineage
BCL2/FAM13A	-0.000288093	0.949249	0.967861	0.0155698	0.00428154	0.00824592	AIM functional	Functional
IL10/IL19	-0.00239344	0.0117896	0.180673	-0.000502505	0.545132	0.616236	Other	Functional
Th2-Activated	5.02824e-05	0.928844	0.965998	0.00254981	0.000585778	0.00126919	AIM lineage	Lineage
Th2-Resting	-0.00374626	0.0638155	0.278302	0.00109699	0.561078	0.620767	Other	Lineage
ICOS/CD38	0.00272368	0.015572	0.180673	0.00843002	1.54684e-06	8.93727e-06	AIM functional	Functional
Doublet-Bcell	0.000378128	0.379385	0.827312	0.000849613	0.062796	0.105335	Other	Doublet Lineage
Th1-Like	-0.00673756	0.0450451	0.260261	-0.0177002	7.52039e-05	0.000260707	AIM lineage	Lineage
CTLA4/CD38	-0.000160039	0.80001	0.945466	0.00855619	9.6569e-09	1.67386e-07	AIM functional	Functional
CD8-Trm	-0.000635527	0.789587	0.945466	-0.00464423	0.0693693	0.112725	Other	Lineage
Th17-Activated	-0.000806319	0.406984	0.840854	0.00364983	0.00214896	0.00429791	AIM lineage	Lineage
Tfh-2	0.000834823	0.580558	0.918643	0.00486393	0.00623713	0.0115832	AIM lineage	Lineage
OX40/EBI3	0.00195485	0.656732	0.922975	0.0282236	2.61464e-05	0.000113301	AIM functional	Functional
CD172a/MERTK	-0.00262197	0.603109	0.918643	-0.0104735	0.0542654	0.0940599	Other	Functional
IEG3	0.00171414	0.186065	0.509232	-0.000809401	0.520291	0.601226	Other	Functional
Doublet-Fibroblast	0.000130975	0.867076	0.95255	-0.0037226	0.000391469	0.000969351	Other	Doublet Lineage
SOX4/TOX2	-0.000333788	0.779457	0.945466	-0.00214997	0.0898886	0.141643	Other	Functional
CD40LG/TXNIP	-0.00213742	0.436597	0.840854	-0.0133291	0.000299768	0.000820417	Other	Functional
Tph	0.0012813	0.606533	0.918643	0.00953761	0.00197414	0.00410621	AIM lineage	Lineage
Exhaustion	0.0032869	0.115375	0.375044	0.0111167	9.2955e-05	0.000284333	AIM functional	Functional
Tfh-1	-0.000862605	0.564871	0.918643	-0.00126368	0.402852	0.476098	Other	Lineage
