## Supplementary Table 6 for "Reproducible single cell annotation of programs underlying T-cell subsets, activation states, and functions"

### Sheet: Meta-analysis
GEP	P	Mean_Log2_Ratio
NME1/FABP5	5.8715e-131	1.96586
TIMD4/TIM3	3.00999e-87	1.46103
HLA	2.25145e-90	1.08605
Exhaustion	1.86134e-99	0.979573
Cytoskeleton	1.84994e-98	0.921861
ICOS/CD38	2.37553e-99	0.886987
CTLA4/CD38	2.94372e-55	0.777809
OX40/EBI3	6.08687e-83	0.73184
Th17-Activated	8.09974e-34	0.705417
Metallothionein	4.03648e-51	0.635684
IL10/IL19	4.61412e-54	0.54147
Tph	3.66838e-53	0.465538
TEMRA	0.000235094	-0.0463964
Doublet-Platelet	2.21238e-08	-0.248313
Multi-Cytokine	2.94753e-10	-0.330966
Tfh-1	3.79629e-13	-0.340243
Tfh-2	2.27751e-17	-0.393886
Th2-Activated	1.46654e-22	-0.425735
ISG	7.57962e-18	-0.449936
SOX4/TOX2	2.29489e-22	-0.451068
Doublet-RBC	1.16446e-12	-0.489016
CD8-Trm	2.84663e-15	-0.510313
Poor-Quality	2.07125e-39	-0.5172
Th22	1.50704e-08	-0.521579
Cytotoxic	2.52602e-23	-0.667769
Doublet-Bcell	1.58128e-61	-0.688429
Heatshock	2.47234e-29	-0.688627
RGCC/MYADM	2.33773e-39	-0.761596
gdT	1.15424e-50	-0.771381
Treg	1.66837e-24	-0.817865
Mito	7.20338e-63	-0.989376
CD8-EM	9.68256e-59	-1.11466
Doublet-Plasmablast	9.97398e-101	-1.13341
Doublet-Fibroblast	2.40611e-83	-1.13771
CD4-CM	1.00524e-88	-1.28924
Doublet-Myeloid	7.75348e-68	-1.70594
MAIT	4.00846e-79	-1.78534
Th1-Like	1.75234e-142	-2.12215
Th2-Resting	9.71474e-137	-2.29585
CD8-Naive	3.68325e-133	-2.338
BCL2/FAM13A	5.14713e-115	-2.38261
Th17-Resting	1.65503e-132	-2.38327
IEG3	1.13806e-99	-2.43788
IEG2	1.92959e-82	-2.65142
IEG	1.6948e-87	-2.90024
CD40LG/TXNIP	2.40378e-150	-3.20557
CD172a/MERTK	2.42421e-138	-3.36225
CD4-Naive	8.92275e-138	-3.87341
Translation	3.96108e-95	-4.70592

### Sheet: AMP-RA
GEP	T	logRatio	P
CellCycle-G2M	16.3793	5.51463	4.47051e-19
Translation	-10.6187	-4.83391	4.54908e-13
HLA	11.9046	1.39619	1.4714e-14
ISG	-6.07611	-0.662985	4.05981e-07
Mito	-11.7738	-1.37645	2.06554e-14
Doublet-RBC	-6.54803	-0.408656	8.99597e-08
gdT	-12.251	-0.929442	6.05221e-15
CellCycle-S	37.9944	4.94958	1.99564e-32
Cytotoxic	-3.81849	-0.864137	0.00046927
Doublet-Platelet	1.43256	0.0620155	0.15995
NME1/FABP5	7.21166	1.71206	1.09952e-08
Th22	-2.49404	-0.539085	0.0169773
MAIT	-11.0225	-1.6907	1.51358e-13
CellCycle-Late-S	21.6006	5.87732	2.64187e-23
Cytoskeleton	4.00001	0.449789	0.000273849
Heatshock	-4.84532	-0.869811	2.038e-05
Multi-Cytokine	0.730197	-0.123975	0.469634
TEMRA	0.784548	-0.0437084	0.437459
Doublet-Myeloid	-7.33614	-1.49065	7.43772e-09
Metallothionein	4.13545	0.440371	0.000182263
CD4-CM	-13.7992	-1.72131	1.36603e-16
IEG	-10.9831	-2.25447	1.68351e-13
CD8-EM	-5.63862	-0.804499	1.64472e-06
IEG2	-10.8177	-2.38567	2.6379e-13
CD4-Naive	-9.14493	-3.6476	3.02045e-11
Treg	-5.47835	-0.994109	2.74332e-06
Th17-Resting	-12.6284	-2.16082	2.33885e-15
Poor-Quality	-2.72125	-0.199018	0.00966802
CD8-Naive	-11.3342	-1.79975	6.56671e-14
RGCC/MYADM	-2.13803	-0.497353	0.0388368
TIMD4/TIM3	4.93367	0.463583	1.54368e-05
Doublet-Plasmablast	-7.20494	-0.828822	1.123e-08
BCL2/FAM13A	-10.0058	-1.7763	2.51743e-12
IL10/IL19	2.66999	0.271706	0.0110021
Th2-Activated	-8.31103	-0.638232	3.65832e-10
Th2-Resting	-14.7416	-1.96267	1.55687e-17
ICOS/CD38	0.707247	-0.0159596	0.483618
Doublet-Bcell	1.39259	-0.0665054	0.171633
Th1-Like	-12.7524	-1.96863	1.71792e-15
CTLA4/CD38	0.372759	-0.0375232	0.711346
CD8-Trm	-3.11481	-0.381623	0.00344401
Th17-Activated	2.74145	0.295047	0.00918478
Tfh-2	-4.28831	-0.650967	0.000114566
OX40/EBI3	4.90277	0.760771	1.70136e-05
CD172a/MERTK	-13.4678	-2.7462	3.0025e-16
IEG3	-9.10573	-2.71785	3.38979e-11
Doublet-Fibroblast	-7.11686	-1.20357	1.48198e-08
SOX4/TOX2	-3.71861	-0.39739	0.000628765
CD40LG/TXNIP	-10.3834	-2.85288	8.72376e-13
Tph	4.3257	0.474133	0.000102193
Exhaustion	6.6007	0.742783	7.60697e-08
Tfh-1	-4.09204	-0.673573	0.000207763

### Sheet: COMBAT
GEP	T	logRatio	P
CellCycle-G2M	42.1517	6.19802	8.81879e-74
Translation	-18.769	-4.50207	1.67155e-37
HLA	15.7675	1.66689	5.03374e-31
ISG	-4.18524	-0.227418	5.4557e-05
Mito	0.119244	-0.023006	0.905282
Doublet-RBC	0.486472	-0.166282	0.62752
gdT	-6.44567	-0.526523	2.50946e-09
CellCycle-S	109.281	6.18457	5.35249e-122
Cytotoxic	-6.17586	-0.60923	9.28697e-09
Doublet-Platelet	0.457641	-0.144111	0.648038
NME1/FABP5	29.9553	3.81683	1.55479e-57
Th22	-5.17607	-0.487523	9.2228e-07
MAIT	-13.1106	-1.48176	6.48586e-25
CellCycle-Late-S	49.381	6.1554	1.39184e-81
Cytoskeleton	21.4124	1.61592	8.39805e-43
Heatshock	8.0425	0.519962	7.05227e-13
Multi-Cytokine	-4.29972	-0.312867	3.50168e-05
TEMRA	1.52556	0.07093	0.129752
Doublet-Myeloid	-10.9987	-1.76969	6.92836e-20
Metallothionein	16.8126	1.43579	2.46077e-33
CD4-CM	-7.40134	-0.515255	2.02901e-11
IEG	-11.9319	-3.14926	4.04723e-22
CD8-EM	-8.17322	-0.725051	3.52061e-13
IEG2	-12.2863	-1.93601	5.79243e-23
CD4-Naive	-26.7956	-3.73499	1.78058e-52
Treg	-1.23864	-0.332542	0.217895
Th17-Resting	-19.8231	-2.13303	1.1597e-39
Poor-Quality	5.09786	0.231781	1.29688e-06
CD8-Naive	-22.6858	-2.25874	3.20035e-45
RGCC/MYADM	2.02181	0.149403	0.0454204
TIMD4/TIM3	19.9674	2.70521	5.9375e-40
Doublet-Plasmablast	-21.6438	-1.02273	3.00725e-43
BCL2/FAM13A	-20.1366	-2.79494	2.71693e-40
IL10/IL19	14.1574	1.44366	2.33327e-27
Th2-Activated	4.81244	0.258412	4.38343e-06
Th2-Resting	-22.6653	-2.04667	3.49527e-45
ICOS/CD38	26.4152	2.0649	7.7376e-52
Doublet-Bcell	-17.6802	-0.960851	3.28758e-35
Th1-Like	-23.7243	-1.86125	3.92847e-47
CTLA4/CD38	16.1757	2.20834	6.20279e-32
CD8-Trm	0.11531	-0.0295377	0.908392
Th17-Activated	8.98088	1.83208	4.54902e-15
Tfh-2	2.83262	0.144064	0.00541683
OX40/EBI3	25.3078	1.50003	6.07474e-50
CD172a/MERTK	-28.9034	-3.99734	6.75517e-56
IEG3	-14.6144	-1.44414	2.06582e-28
Doublet-Fibroblast	-16.4589	-1.09438	1.46821e-32
SOX4/TOX2	-4.80958	-0.196513	4.43628e-06
CD40LG/TXNIP	-27.3314	-3.33157	2.30581e-53
Tph	15.0653	1.10648	1.9306e-29
Exhaustion	23.7323	1.87075	3.80059e-47
Tfh-1	4.11728	0.152716	7.0721e-05

### Sheet: HIV-Vaccine
GEP	T	logRatio	P
CellCycle-G2M	6.36783	5.81355	8.16244e-05
Translation	-10.6205	-5.45363	9.13e-07
HLA	1.48501	0.191589	0.168366
ISG	-1.30564	-0.332641	0.220913
Mito	-6.91046	-1.62381	4.14132e-05
Doublet-RBC	-4.38045	-0.929584	0.00137643
gdT	-2.73476	-1.35293	0.021021
CellCycle-S	13.7733	5.335	7.91446e-08
Cytotoxic	0.0433027	-0.754367	0.966313
Doublet-Platelet	-4.03704	-1.32654	0.00237251
NME1/FABP5	3.13801	0.753724	0.0105458
Th22	-2.4521	-0.825997	0.034135
MAIT	-4.47311	-2.5343	0.00119167
CellCycle-Late-S	9.34596	5.43499	2.94416e-06
Cytoskeleton	2.3293	0.471164	0.0421002
Heatshock	-2.83824	-0.559913	0.0176015
Multi-Cytokine	-1.42853	-0.567341	0.18362
TEMRA	0.817106	-0.674722	0.432904
Doublet-Myeloid	-3.04636	-2.53306	0.0123281
Metallothionein	3.4055	1.12543	0.00670878
CD4-CM	-3.79408	-1.61304	0.00351975
IEG	-9.62321	-3.73108	2.25768e-06
CD8-EM	-7.09013	-1.60536	3.33446e-05
IEG2	-3.71694	-3.53039	0.00399536
CD4-Naive	-25.1078	-4.89451	2.29979e-10
Treg	-1.21642	-1.2336	0.251756
Th17-Resting	-6.57821	-3.32041	6.24694e-05
Poor-Quality	-5.25794	-1.45093	0.000369151
CD8-Naive	-16.2078	-3.78384	1.6576e-08
RGCC/MYADM	-4.52249	-1.36027	0.0011041
TIMD4/TIM3	3.90716	1.80622	0.00292674
Doublet-Plasmablast	-13.6196	-2.1232	8.8087e-08
BCL2/FAM13A	-9.34847	-3.19457	2.93701e-06
IL10/IL19	0.92526	-0.0317072	0.376619
Th2-Activated	-1.32111	-0.720282	0.215894
Th2-Resting	-21.9738	-2.86147	8.53561e-10
ICOS/CD38	2.65433	0.848455	0.024133
Doublet-Bcell	-8.90883	-1.48784	4.53432e-06
Th1-Like	-8.94859	-2.27494	4.35664e-06
CTLA4/CD38	2.10807	0.435086	0.0612407
CD8-Trm	-2.02679	-0.879599	0.07018
Th17-Activated	0.763639	0.0375429	0.462719
Tfh-2	-2.3962	-0.800241	0.0375588
OX40/EBI3	3.08906	0.396565	0.0114623
CD172a/MERTK	-8.55107	-4.46144	6.53954e-06
IEG3	-8.83657	-2.82648	4.8778e-06
Doublet-Fibroblast	-4.20776	-1.52097	0.00180632
SOX4/TOX2	-10.5838	-1.6661	9.42694e-07
CD40LG/TXNIP	-11.9729	-3.44815	2.98428e-07
Tph	2.88714	0.410346	0.0161863
Exhaustion	5.47275	1.13379	0.000272002
Tfh-1	-0.05752	-0.558068	0.955264

### Sheet: Pan-Cancer
GEP	T	logRatio	P
CellCycle-G2M	22.6819	5.38777	1.42788e-35
Translation	-9.41579	-2.34428	2.1416e-14
HLA	11.0371	0.904359	1.88326e-17
ISG	-1.55203	-0.222716	0.124809
Mito	-10.23	-1.25571	6.10357e-16
Doublet-RBC	-0.967251	-0.0036828	0.336486
gdT	-12.7345	-0.92409	1.55016e-20
CellCycle-S	48.0913	5.03715	1.16744e-58
Cytotoxic	-6.62979	-1.12876	4.33807e-09
Doublet-Platelet	3.9239	0.605136	0.000189757
NME1/FABP5	13.6405	2.26816	4.01451e-22
Th22	-2.37137	-0.394919	0.0202557
MAIT	-9.12938	-1.49238	7.54887e-14
CellCycle-Late-S	40.8952	5.8869	1.65927e-53
Cytoskeleton	11.4995	1.16285	2.63702e-18
Heatshock	-3.72575	-0.633938	0.000372163
Multi-Cytokine	0.89586	0.0277465	0.373157
TEMRA	-1.34965	-0.363348	0.181135
Doublet-Myeloid	-2.52687	-0.903422	0.0135869
Metallothionein	2.30009	0.39064	0.0241888
CD4-CM	-6.70486	-0.559842	3.14233e-09
IEG	-9.08342	-1.23365	9.24297e-14
CD8-EM	-13.0904	-1.23993	3.64714e-21
IEG2	-13.0146	-1.85481	4.95624e-21
CD4-Naive	-8.4931	-1.81338	1.24986e-12
Treg	-6.54068	-0.667086	6.35423e-09
Th17-Resting	-13.4357	-1.40082	9.0887e-22
Poor-Quality	-2.56315	-0.176838	0.0123487
CD8-Naive	-5.97215	-0.521823	7.02449e-08
RGCC/MYADM	-6.42728	-0.735442	1.03092e-08
TIMD4/TIM3	6.0525	0.372027	5.02088e-08
Doublet-Plasmablast	-4.09346	-0.258462	0.000104986
BCL2/FAM13A	-10.0254	-0.711963	1.48638e-15
IL10/IL19	6.14338	0.674963	3.42868e-08
Th2-Activated	-0.643812	-0.0526232	0.521635
Th2-Resting	-13.9088	-0.987384	1.38793e-22
ICOS/CD38	7.44901	0.575579	1.23993e-10
Doublet-Bcell	-0.611838	-0.0915527	0.542471
Th1-Like	-17.0506	-1.53282	1.08432e-27
CTLA4/CD38	2.11249	0.17219	0.0379289
CD8-Trm	-6.30546	-0.587247	1.72962e-08
Th17-Activated	4.8741	0.399332	5.84063e-06
Tfh-2	-0.0523357	0.0465226	0.958399
OX40/EBI3	6.53823	0.771727	6.42105e-09
CD172a/MERTK	-8.21459	-1.46379	4.27316e-12
IEG3	-13.4781	-1.46591	7.67151e-22
Doublet-Fibroblast	-1.46737	-0.440976	0.1464
SOX4/TOX2	3.75537	0.292753	0.00033695
CD40LG/TXNIP	-14.5049	-2.00875	1.35377e-23
Tph	0.349826	0.0257649	0.727437
Exhaustion	7.02271	0.438986	7.95709e-10
Tfh-1	-0.908537	-0.0615035	0.366467

### Sheet: Pan-Tissue
GEP	T	logRatio	P
CellCycle-G2M	7.40101	5.10602	5.21931e-07
Translation	-3.87211	-4.77531	0.00102613
HLA	3.69579	0.789034	0.00153441
ISG	-1.00775	-0.435748	0.326238
Mito	-0.999295	-0.814897	0.330209
Doublet-RBC	-2.7098	-0.543695	0.0138922
gdT	-0.210666	-0.109896	0.835391
CellCycle-S	18.6681	5.17858	1.11044e-13
Cytotoxic	-0.323369	0.166418	0.749948
Doublet-Platelet	1.1906	0.0751649	0.248473
NME1/FABP5	3.2601	1.74097	0.00411917
Th22	-2.39054	-0.68672	0.0273375
MAIT	-3.47771	-1.85318	0.00251957
CellCycle-Late-S	9.28807	5.57122	1.7059e-08
Cytoskeleton	4.69375	0.993497	0.000158137
Heatshock	-2.9367	-2.83937	0.00846652
Multi-Cytokine	-3.0316	-0.51072	0.00686377
TEMRA	1.99901	0.578286	0.0601176
Doublet-Myeloid	-5.96977	-1.51706	9.57492e-06
Metallothionein	-1.29422	-0.453437	0.2111
CD4-CM	-6.40017	-1.38114	3.87944e-06
IEG	-5.14957	-2.96736	5.69862e-05
CD8-EM	-3.98128	-1.3	0.000799669
IEG2	-4.82205	-2.95454	0.000118444
CD4-Naive	-4.21839	-4.03026	0.000465381
Treg	0.385155	-0.556667	0.7044
Th17-Resting	-8.66487	-2.33793	5.01964e-08
Poor-Quality	-2.72885	-0.386591	0.0133318
CD8-Naive	-4.59767	-2.13846	0.000196495
RGCC/MYADM	-3.0805	-1.54355	0.00615683
TIMD4/TIM3	3.59388	1.30406	0.00193519
Doublet-Plasmablast	-5.05925	-1.26049	6.9659e-05
BCL2/FAM13A	-4.87054	-2.26149	0.000106223
IL10/IL19	1.70563	0.216796	0.104373
Th2-Activated	-1.27752	-0.375007	0.216808
Th2-Resting	-7.83632	-2.484	2.27516e-07
ICOS/CD38	3.75274	0.672943	0.00134753
Doublet-Bcell	-0.883981	-0.623794	0.387756
Th1-Like	-6.9296	-2.35067	1.3202e-06
CTLA4/CD38	1.9605	0.393682	0.0647668
CD8-Trm	-3.604	-0.779087	0.00189116
Th17-Activated	1.3325	0.383833	0.198458
Tfh-2	-2.25422	-0.41659	0.0361814
OX40/EBI3	2.3261	0.608717	0.0312329
CD172a/MERTK	-3.90801	-3.29179	0.000945366
IEG3	-4.45932	-3.12643	0.000268909
Doublet-Fibroblast	-2.451	-0.94973	0.024098
SOX4/TOX2	1.15478	0.0517514	0.262497
CD40LG/TXNIP	-4.9842	-3.19672	8.23548e-05
Tph	0.703146	0.247958	0.490492
Exhaustion	3.9217	0.675388	0.00091625
Tfh-1	-0.7222	-0.254391	0.478967

### Sheet: TBRU
GEP	T	logRatio	P
CellCycle-G2M	27.502	5.22536	1.10047e-44
Translation	-16.1623	-6.49177	6.16962e-28
HLA	17.2228	1.66012	9.00544e-30
ISG	-5.47452	-0.682377	4.18058e-07
Mito	-22.6076	-1.43038	3.49621e-38
Doublet-RBC	-4.76976	-0.93075	7.36204e-06
gdT	-8.7218	-1.07407	1.66699e-13
CellCycle-S	60.0842	5.16238	1.26776e-72
Cytotoxic	-6.38302	-1.00807	8.17766e-09
Doublet-Platelet	-4.69619	-0.385951	9.82057e-06
NME1/FABP5	26.2308	2.29671	4.35824e-43
Th22	-0.913803	-0.233344	0.363346
MAIT	-13.9802	-1.78294	5.78195e-24
CellCycle-Late-S	26.0425	5.10646	7.60615e-43
Cytoskeleton	24.5587	1.6793	6.841e-41
Heatshock	-8.92581	-0.354372	6.37262e-14
Multi-Cytokine	-6.3306	-0.518985	1.03217e-08
TEMRA	-2.29897	-0.342994	0.0239026
Doublet-Myeloid	-21.328	-1.93323	2.58299e-36
Metallothionein	9.14098	0.7946	2.31016e-14
CD4-CM	-27.6221	-1.84371	7.82649e-45
IEG	-19.2284	-3.98501	4.46164e-33
CD8-EM	-8.79538	-1.0214	1.17858e-13
IEG2	-10.0379	-3.30464	3.38374e-16
CD4-Naive	-32.1337	-4.50317	4.82348e-50
Treg	-9.06071	-0.955826	3.37314e-14
Th17-Resting	-31.5211	-2.95887	2.25795e-49
Poor-Quality	-14.7472	-0.935317	2.16976e-25
CD8-Naive	-33.5054	-2.40404	1.66265e-51
RGCC/MYADM	-14.7151	-0.822232	2.48579e-25
TIMD4/TIM3	18.7271	2.31499	2.85529e-32
Doublet-Plasmablast	-18.0965	-1.00354	3.07906e-31
BCL2/FAM13A	-21.3438	-2.87761	2.44716e-36
IL10/IL19	14.7005	1.03538	2.64425e-25
Th2-Activated	-4.50565	-0.733259	2.04846e-05
Th2-Resting	-22.6721	-2.98199	2.82706e-38
ICOS/CD38	23.438	1.49129	2.34794e-39
Doublet-Bcell	-15.1358	-0.699151	4.22767e-26
Th1-Like	-25.1469	-2.79098	1.12206e-41
CTLA4/CD38	14.0415	1.47952	4.43557e-24
CD8-Trm	0.368573	-0.160314	0.713341
Th17-Activated	10.6481	1.55602	1.94631e-17
Tfh-2	-5.33616	-0.362843	7.44816e-07
OX40/EBI3	14.7177	0.839745	2.4586e-25
CD172a/MERTK	-29.1985	-4.54671	9.96789e-47
IEG3	-17.5805	-2.55782	2.23499e-30
Doublet-Fibroblast	-24.809	-1.57732	3.15694e-41
SOX4/TOX2	-4.95903	-0.474799	3.47181e-06
CD40LG/TXNIP	-27.4199	-4.25287	1.38984e-44
Tph	14.0556	0.573205	4.17377e-24
Exhaustion	21.3347	1.46927	2.52484e-36
Tfh-1	-0.502522	-0.137265	0.61657

### Sheet: UK-Covid
GEP	T	logRatio	P
CellCycle-G2M	13.1927	4.6021	1.02785e-16
Translation	-6.28485	-4.54049	1.40778e-07
HLA	6.73898	0.994139	3.07622e-08
ISG	-5.54482	-0.58567	1.67245e-06
Mito	-2.09757	-0.401382	0.0418582
Doublet-RBC	-2.12983	-0.440464	0.0389494
gdT	-3.35439	-0.482707	0.00166945
CellCycle-S	33.5785	4.78966	1.73745e-32
Cytotoxic	-3.48384	-0.476238	0.0011495
Doublet-Platelet	-1.65234	-0.623907	0.10575
NME1/FABP5	8.18916	1.17257	2.56218e-10
Th22	-1.85722	-0.483466	0.0701373
MAIT	-8.87293	-1.66213	2.85619e-11
CellCycle-Late-S	22.6596	5.28998	1.55639e-25
Cytoskeleton	1.34598	0.0805004	0.185361
Heatshock	-0.253288	-0.0829487	0.801253
Multi-Cytokine	-0.20192	-0.310618	0.840932
TEMRA	3.9478	0.450781	0.000287625
Doublet-Myeloid	-5.77906	-1.79444	7.65686e-07
Metallothionein	5.67567	0.716402	1.08137e-06
CD4-CM	-10.1614	-1.39041	5.29772e-13
IEG	-7.49579	-2.98082	2.48195e-09
CD8-EM	-7.89649	-1.10641	6.64764e-10
IEG2	-13.1447	-2.59388	1.16623e-16
CD4-Naive	-10.6897	-4.48999	1.09678e-13
Treg	-3.94038	-0.985221	0.000294221
Th17-Resting	-7.98164	-2.371	5.0332e-10
Poor-Quality	-7.3084	-0.70349	4.61467e-09
CD8-Naive	-14.6757	-3.45931	2.37917e-18
RGCC/MYADM	-6.76481	-0.521728	2.82163e-08
TIMD4/TIM3	8.23972	1.2611	2.17491e-10
Doublet-Plasmablast	-12.7174	-1.4366	3.63408e-16
BCL2/FAM13A	-12.4369	-3.06143	7.75978e-16
IL10/IL19	2.16852	0.179495	0.0356967
Th2-Activated	-7.74396	-0.719152	1.09593e-09
Th2-Resting	-9.93787	-2.74675	1.04266e-12
ICOS/CD38	5.52851	0.571694	1.76575e-06
Doublet-Bcell	-4.72561	-0.889314	2.47312e-05
Th1-Like	-11.4225	-2.07575	1.31051e-14
CTLA4/CD38	5.83728	0.793357	6.30295e-07
CD8-Trm	-6.85144	-0.754782	2.11242e-08
Th17-Activated	3.39303	0.434063	0.00149445
Tfh-2	-7.84377	-0.717151	7.89969e-10
OX40/EBI3	3.63445	0.245322	0.00073891
CD172a/MERTK	-11.2941	-3.02846	1.89205e-14
IEG3	-10.5095	-2.92653	1.86951e-13
Doublet-Fibroblast	-7.36734	-1.177	3.79588e-09
SOX4/TOX2	-5.52669	-0.767183	1.77645e-06
CD40LG/TXNIP	-17.2068	-3.34805	6.74545e-21
Tph	4.45124	0.42088	5.96633e-05
Exhaustion	5.33417	0.526048	3.36624e-06
Tfh-1	-9.00425	-0.849613	1.88514e-11
