## Supplementary Table 7 for "Reproducible single cell annotation of programs underlying T-cell subsets, activation states, and functions"

### Sheet: COMBAT - COVID_vs_Healthy
GEP	P	Beta	M0	M1	FC	log2_FC	Q	Pheno	logP	logQ
IEG2	1.32333e-18	0.0157423	0.00393112	0.0194081	4.93704	2.30365	6.88131e-17	COVID_vs_Healthy	17.8783	16.1623
YPEL5/JUNB	5.34805e-17	0.0114505	0.00753818	0.0188174	2.49628	1.31978	1.39049e-15	COVID_vs_Healthy	16.2718	14.8568
Doublet-Fibroblast	3.97767e-12	-0.00295793	0.0102286	0.00719115	0.703043	-0.508315	6.89464e-11	COVID_vs_Healthy	11.4004	10.1615
CD40LG/TXNIP	9.35137e-11	0.0169079	0.0269883	0.0435631	1.61415	0.690773	1.12565e-09	COVID_vs_Healthy	10.0291	8.9486
Doublet-Plasmablast	1.08236e-10	-0.0086574	0.0391049	0.0299808	0.766675	-0.383313	1.12565e-09	COVID_vs_Healthy	9.96563	8.9486
Tph	1.09867e-09	0.00212463	0.00365001	0.0057555	1.57684	0.65704	9.52181e-09	COVID_vs_Healthy	8.95913	8.02128
Treg	2.49036e-09	0.00865269	0.0190873	0.0275615	1.44397	0.530044	1.84998e-08	COVID_vs_Healthy	8.60374	7.73283
CellCycle-S	5.28732e-08	0.00318313	0.00152046	0.00462655	3.04286	1.60543	3.43632e-07	COVID_vs_Healthy	7.27676	6.46391
Mito	5.94748e-08	-0.014975	0.0239521	0.00868946	0.362785	-1.46281	3.43632e-07	COVID_vs_Healthy	7.22567	6.46391
CellCycle-Late-S	7.58679e-08	0.00118287	0.000894248	0.00204508	2.28693	1.19341	3.94513e-07	COVID_vs_Healthy	7.11994	6.40394
BCL2-Survival	1.80407e-07	0.019962	0.0211405	0.0418728	1.9807	0.986007	8.52834e-07	COVID_vs_Healthy	6.74375	6.06914
CellCycle-G2M	1.07844e-06	0.00110984	0.000619707	0.00170451	2.75051	1.4597	4.67325e-06	COVID_vs_Healthy	5.9672	5.33038
IEG	1.85179e-06	0.018527	0.0130475	0.0319903	2.45183	1.29386	7.40716e-06	COVID_vs_Healthy	5.73241	5.13035
Early-Activation	7.45191e-06	0.00501873	0.00548073	0.0105589	1.92656	0.946024	2.76785e-05	COVID_vs_Healthy	5.12773	4.55786
CD4-EM	2.40727e-05	-0.0101243	0.034884	0.0247032	0.708154	-0.497866	8.3452e-05	COVID_vs_Healthy	4.61848	4.07856
Exhaustion	6.80911e-05	0.00217773	0.00508719	0.00727309	1.42969	0.515698	0.000221296	COVID_vs_Healthy	4.16691	3.65503
Doublet-Bcell	8.68914e-05	-0.000832692	0.00679986	0.0059013	0.867855	-0.204473	0.000260123	COVID_vs_Healthy	4.06102	3.58482
Doublet-Myeloid	9.00425e-05	0.00365053	0.0214943	0.0241382	1.123	0.167363	0.000260123	COVID_vs_Healthy	4.04555	3.58482
Cytoskeleton	0.00020882	0.0019693	0.00653155	0.00867329	1.32791	0.409155	0.000571507	COVID_vs_Healthy	3.68023	3.24298
Metallothionein	0.000559947	0.000570184	0.00253087	0.00312066	1.23304	0.302221	0.00145586	COVID_vs_Healthy	3.25185	2.83688
CTLA4+/CD38+-Activation	0.000639068	0.00153124	0.00529417	0.00680125	1.28467	0.361397	0.00158245	COVID_vs_Healthy	3.19445	2.80067
HLA	0.00103897	0.00293793	0.00631074	0.00926957	1.46886	0.554692	0.00245575	COVID_vs_Healthy	2.9834	2.60982
TIMD4/TIM3-Activation	0.00168971	0.00432514	0.00400222	0.00815705	2.03813	1.02725	0.00382021	COVID_vs_Healthy	2.77219	2.41791
ISG	0.00238511	0.0194807	0.0108454	0.0298436	2.75174	1.46034	0.00516775	COVID_vs_Healthy	2.62249	2.2867
OX40/EBI3-Activation	0.00924337	0.00169069	0.00679997	0.00866673	1.27452	0.349959	0.0192262	COVID_vs_Healthy	2.03417	1.71611
CD8-EM	0.0365774	-0.016266	0.0510061	0.0347038	0.680386	-0.555576	0.0731549	COVID_vs_Healthy	1.43679	1.13576
MAIT	0.0421839	-0.0100674	0.026457	0.0162175	0.612974	-0.706102	0.081243	COVID_vs_Healthy	1.37485	1.09021
CD4-Naive	0.051908	-0.0207118	0.105406	0.0856373	0.812455	-0.29964	0.0964006	COVID_vs_Healthy	1.28477	1.01592
NK-like	0.0546909	-0.00919442	0.0289861	0.0198225	0.683864	-0.548219	0.0980665	COVID_vs_Healthy	1.26208	1.00848
Multi-Cytokine	0.0580487	-0.00271159	0.0107036	0.00818348	0.764552	-0.387313	0.0995296	COVID_vs_Healthy	1.23621	1.00205
HeatShock	0.0606214	-0.00132789	0.0102892	0.00904033	0.878625	-0.186681	0.0995296	COVID_vs_Healthy	1.21737	1.00205
Tfh-1	0.061249	-0.00100996	0.010156	0.00921059	0.906909	-0.140971	0.0995296	COVID_vs_Healthy	1.2129	1.00205
TXNIP/H1FX	0.0925481	0.00332364	0.0226478	0.0261987	1.15679	0.210121	0.145833	COVID_vs_Healthy	1.03363	0.836143
Translation	0.0972253	-0.0178582	0.0867654	0.0692745	0.798412	-0.324795	0.148697	COVID_vs_Healthy	1.01222	0.827696
CD8-Trm-Like	0.103036	-0.0016786	0.012761	0.0110622	0.866877	-0.206101	0.153083	COVID_vs_Healthy	0.98701	0.815074
Th17	0.109891	0.00371323	0.0215409	0.025139	1.16704	0.222849	0.158732	COVID_vs_Healthy	0.959037	0.799336
RGCC/MYADM	0.127934	-0.00173262	0.0141518	0.012363	0.873602	-0.194952	0.179799	COVID_vs_Healthy	0.893016	0.745214
Cytotoxic	0.230975	-0.0207581	0.069075	0.0490609	0.710256	-0.493588	0.316071	COVID_vs_Healthy	0.636435	0.500215
Th2-2	0.239353	0.000392843	0.00519867	0.0055953	1.07629	0.106073	0.319137	COVID_vs_Healthy	0.620961	0.496022
gdT-Blood	0.298935	-0.00227096	0.0191782	0.0170655	0.889839	-0.168384	0.388615	COVID_vs_Healthy	0.524424	0.41048
IL10/IL19-Secretion	0.352463	-0.00047162	0.00726251	0.00674463	0.928691	-0.106729	0.447026	COVID_vs_Healthy	0.452887	0.349667
CD8-Naive	0.39159	-0.00589716	0.0559643	0.0506653	0.905314	-0.14351	0.484825	COVID_vs_Healthy	0.407169	0.314415
Tfh-2	0.447798	-0.000504583	0.0107277	0.010213	0.952017	-0.0709405	0.541523	COVID_vs_Healthy	0.348918	0.266383
ICOS/CD38-Activation	0.513947	0.000396302	0.00610643	0.00653266	1.0698	0.0973417	0.607391	COVID_vs_Healthy	0.289082	0.216531
Doublet-Platelet	0.528212	-6.93194e-05	0.00372319	0.00362622	0.973955	-0.0380733	0.610119	COVID_vs_Healthy	0.277192	0.214585
Th17-2	0.539721	-0.000173215	0.00397926	0.00378338	0.950774	-0.072825	0.610119	COVID_vs_Healthy	0.267831	0.214585
Doublet-RBC	0.662629	3.35856e-05	0.00125162	0.00130181	1.04011	0.0567308	0.733121	COVID_vs_Healthy	0.17873	0.134824
SOX4/TOX2	0.713269	0.000191776	0.00716596	0.00727443	1.01514	0.0216723	0.772708	COVID_vs_Healthy	0.146747	0.111985
CD4-CM	0.744656	0.000571036	0.0192342	0.0199359	1.03648	0.051693	0.790247	COVID_vs_Healthy	0.128045	0.102237
CCR10-Migration	0.892237	-0.000222738	0.0207013	0.0207127	1.00055	0.000787974	0.927927	COVID_vs_Healthy	0.0495197	0.0324863
MALAT1	0.911349	-0.000349141	0.0529529	0.0513126	0.969023	-0.0453967	0.929219	COVID_vs_Healthy	0.0403152	0.031882
Th2-1	0.998076	5.36829e-06	0.0288444	0.0290096	1.00573	0.00824351	0.998076	COVID_vs_Healthy	0.000836394	0.000836394

### Sheet: COMBAT - COVID_Severe_vs_Mild
GEP	P	Beta	M0	M1	FC	log2_FC	Q	Pheno	logP	logQ
CD4-EM	6.49461e-06	-0.00877713	0.0265961	0.0189248	0.711562	-0.490938	0.00017374	COVID_Severe_vs_Mild	5.18745	3.7601
RGCC/MYADM	6.68232e-06	-0.00528795	0.0136488	0.00843798	0.61822	-0.693807	0.00017374	COVID_Severe_vs_Mild	5.17507	3.7601
BCL2-Survival	0.000607132	0.0123613	0.038736	0.0514483	1.32818	0.409448	0.00798727	COVID_Severe_vs_Mild	3.21672	2.0976
MALAT1	0.000798818	-0.00805436	0.0540371	0.0429957	0.795671	-0.329757	0.00798727	COVID_Severe_vs_Mild	3.09755	2.0976
gdT-Blood	0.000818019	-0.00551722	0.0182054	0.0135856	0.74624	-0.422289	0.00798727	COVID_Severe_vs_Mild	3.08724	2.0976
CD8-EM	0.000921608	-0.0135276	0.0374656	0.0262729	0.701252	-0.511994	0.00798727	COVID_Severe_vs_Mild	3.03545	2.0976
CD4-Naive	0.00198501	0.0177739	0.0806262	0.100934	1.25188	0.324098	0.0147458	COVID_Severe_vs_Mild	2.70224	1.83133
Tph	0.00255247	0.00111474	0.00552562	0.00645723	1.1686	0.22478	0.016591	COVID_Severe_vs_Mild	2.59304	1.78013
HLA	0.00405238	-0.00223541	0.00966983	0.00804773	0.832252	-0.264908	0.0234138	COVID_Severe_vs_Mild	2.39229	1.63053
Cytotoxic	0.00523923	-0.0217702	0.0533582	0.035943	0.673617	-0.57	0.027244	COVID_Severe_vs_Mild	2.28073	1.56473
CD40LG/TXNIP	0.0189037	0.00944234	0.0419593	0.0484588	1.1549	0.207768	0.0893628	COVID_Severe_vs_Mild	1.72345	1.04884
Early-Activation	0.0346248	0.00477773	0.0093837	0.0141465	1.50756	0.592213	0.150041	COVID_Severe_vs_Mild	1.46061	0.82379
Doublet-Bcell	0.045373	-0.000379397	0.00606246	0.00540933	0.892267	-0.164453	0.181492	COVID_Severe_vs_Mild	1.3432	0.741142
Multi-Cytokine	0.0677944	-0.00171609	0.00845548	0.00735316	0.869632	-0.201523	0.237026	COVID_Severe_vs_Mild	1.16881	0.625205
IL10/IL19-Secretion	0.0683728	-0.000801788	0.00689493	0.00628581	0.911656	-0.133438	0.237026	COVID_Severe_vs_Mild	1.16512	0.625205
Doublet-Fibroblast	0.074253	-0.000545705	0.0073425	0.00672913	0.916462	-0.125853	0.239628	COVID_Severe_vs_Mild	1.12929	0.620462
OX40/EBI3-Activation	0.07834	0.0012873	0.00828411	0.00983471	1.18718	0.247537	0.239628	COVID_Severe_vs_Mild	1.10602	0.620462
Cytoskeleton	0.0994287	0.00150879	0.00822566	0.0100398	1.22054	0.287521	0.268162	COVID_Severe_vs_Mild	1.00249	0.571603
Treg	0.103013	0.00318007	0.0270549	0.029108	1.07588	0.105521	0.268162	COVID_Severe_vs_Mild	0.987107	0.571603
Translation	0.103139	0.0207141	0.0639744	0.0854538	1.33575	0.41765	0.268162	COVID_Severe_vs_Mild	0.986577	0.571603
CD8-Naive	0.142545	0.00634143	0.048532	0.0571773	1.17813	0.236504	0.352968	COVID_Severe_vs_Mild	0.846049	0.452265
NK-like	0.160043	-0.0037743	0.0205722	0.0175339	0.852311	-0.230549	0.378283	COVID_Severe_vs_Mild	0.795764	0.422183
CTLA4+/CD38+-Activation	0.212716	0.000852529	0.00659816	0.00742124	1.12474	0.169597	0.480924	COVID_Severe_vs_Mild	0.672199	0.317923
IEG2	0.236115	0.00522067	0.0186544	0.0217089	1.16374	0.21877	0.503082	COVID_Severe_vs_Mild	0.626876	0.298362
MAIT	0.241866	-0.00234018	0.016825	0.0143629	0.853666	-0.228256	0.503082	COVID_Severe_vs_Mild	0.616425	0.298362
CD8-Trm-Like	0.297288	-0.000966114	0.0111987	0.0106455	0.950599	-0.0730913	0.594575	COVID_Severe_vs_Mild	0.526823	0.225793
TIMD4/TIM3-Activation	0.348547	-0.00196727	0.00854123	0.00698431	0.817717	-0.290327	0.671276	COVID_Severe_vs_Mild	0.457738	0.173099
CD4-CM	0.397408	-0.000970433	0.0200164	0.0196903	0.98371	-0.0236946	0.738043	COVID_Severe_vs_Mild	0.400764	0.131919
IEG	0.420486	-0.00375235	0.0332261	0.0282176	0.849258	-0.235726	0.753975	COVID_Severe_vs_Mild	0.376248	0.122643
Th2-1	0.47411	0.00271049	0.0285234	0.0304941	1.06909	0.0963846	0.821791	COVID_Severe_vs_Mild	0.324121	0.0852386
CellCycle-S	0.53756	0.000747289	0.00443457	0.00521262	1.17545	0.233216	0.901713	COVID_Severe_vs_Mild	0.269573	0.0449314
Doublet-Plasmablast	0.563289	-0.000853754	0.030322	0.0289392	0.954396	-0.06734	0.915345	COVID_Severe_vs_Mild	0.249269	0.0384152
SOX4/TOX2	0.650573	-0.000268396	0.00735833	0.0070183	0.95379	-0.0682562	0.989682	COVID_Severe_vs_Mild	0.186704	0.00450413
Mito	0.73308	-0.000446402	0.00884916	0.00820197	0.926865	-0.10957	0.989682	COVID_Severe_vs_Mild	0.134849	0.00450413
CellCycle-G2M	0.741892	0.000138772	0.00165914	0.001843	1.11082	0.15162	0.989682	COVID_Severe_vs_Mild	0.129659	0.00450413
Metallothionein	0.7854	-6.30672e-05	0.00313038	0.00309102	0.987426	-0.0182558	0.989682	COVID_Severe_vs_Mild	0.104909	0.00450413
Th17-2	0.797497	-0.000117793	0.00381381	0.00369047	0.96766	-0.0474271	0.989682	COVID_Severe_vs_Mild	0.0982708	0.00450413
Exhaustion	0.798536	-0.000176121	0.00726867	0.00728657	1.00246	0.00354852	0.989682	COVID_Severe_vs_Mild	0.0977058	0.00450413
ISG	0.79881	-0.00243653	0.0315033	0.0247771	0.786492	-0.346496	0.989682	COVID_Severe_vs_Mild	0.0975564	0.00450413
Doublet-Platelet	0.814896	-2.53736e-05	0.00365495	0.00353853	0.968148	-0.0466999	0.989682	COVID_Severe_vs_Mild	0.088898	0.00450413
Th17	0.816945	-0.000524252	0.025469	0.0241317	0.947492	-0.077814	0.989682	COVID_Severe_vs_Mild	0.087807	0.00450413
HeatShock	0.836337	-0.000243385	0.0090916	0.00888384	0.977148	-0.0333516	0.989682	COVID_Severe_vs_Mild	0.0776185	0.00450413
CCR10-Migration	0.859925	-0.000392635	0.0208111	0.0204122	0.980832	-0.0279222	0.989682	COVID_Severe_vs_Mild	0.0655393	0.00450413
Th2-2	0.861695	7.90689e-05	0.00560528	0.00556481	0.992779	-0.0104552	0.989682	COVID_Severe_vs_Mild	0.0646465	0.00450413
Tfh-1	0.88648	7.61288e-05	0.00910925	0.00951994	1.04508	0.0636192	0.989682	COVID_Severe_vs_Mild	0.0523311	0.00450413
ICOS/CD38-Activation	0.896077	-9.92962e-05	0.00645445	0.00677143	1.04911	0.0691662	0.989682	COVID_Severe_vs_Mild	0.0476547	0.00450413
CellCycle-Late-S	0.903353	5.06484e-05	0.00202719	0.00209968	1.03576	0.0506843	0.989682	COVID_Severe_vs_Mild	0.0441425	0.00450413
YPEL5/JUNB	0.913553	-0.000267985	0.0190735	0.0180354	0.945574	-0.080738	0.989682	COVID_Severe_vs_Mild	0.0392662	0.00450413
Tfh-2	0.934744	-4.65695e-05	0.0101568	0.0103843	1.02239	0.031949	0.991107	COVID_Severe_vs_Mild	0.0293075	0.00387941
Doublet-Myeloid	0.963333	-5.39343e-05	0.0248146	0.0220731	0.889519	-0.168903	0.991107	COVID_Severe_vs_Mild	0.0162238	0.00387941
Doublet-RBC	0.98086	-1.90927e-06	0.00127363	0.00138785	1.08968	0.123905	0.991107	COVID_Severe_vs_Mild	0.00839318	0.00387941
TXNIP/H1FX	0.991107	2.35233e-05	0.025925	0.0270343	1.04279	0.0604516	0.991107	COVID_Severe_vs_Mild	0.00387941	0.00387941

### Sheet: UK-Covid - COVID_vs_Healthy
GEP	P	Beta	M0	M1	FC	log2_FC	Q	Pheno	logP	logQ
Tph	5.34416e-13	0.00351169	0.0044005	0.00851436	1.93486	0.95223	2.77896e-11	COVID_vs_Healthy	12.2721	10.5561
Mito	1.83958e-12	-0.0211357	0.0381909	0.0155181	0.406331	-1.29927	4.78291e-11	COVID_vs_Healthy	11.7353	10.3203
Metallothionein	3.73496e-12	0.001541	0.00288732	0.00401606	1.39093	0.47605	5.98027e-11	COVID_vs_Healthy	11.4277	10.2233
Exhaustion	4.60021e-12	0.00551259	0.00700492	0.0140914	2.01164	1.00837	5.98027e-11	COVID_vs_Healthy	11.3372	10.2233
CellCycle-S	4.64862e-10	0.00264003	0.00504971	0.00804758	1.59367	0.672354	4.83457e-09	COVID_vs_Healthy	9.33268	8.31564
CellCycle-G2M	7.46569e-09	0.000792064	0.00155492	0.00244589	1.573	0.653516	6.47026e-08	COVID_vs_Healthy	8.12693	7.18908
CD4-EM	2.47104e-08	-0.00911601	0.0279413	0.0187924	0.672569	-0.572246	1.83563e-07	COVID_vs_Healthy	7.60712	6.73621
OX40/EBI3-Activation	3.30555e-08	0.00365877	0.0105211	0.014866	1.41298	0.498737	2.0371e-07	COVID_vs_Healthy	7.48076	6.69099
TIMD4/TIM3-Activation	3.75099e-08	0.00507412	0.00747223	0.0133017	1.78015	0.831998	2.0371e-07	COVID_vs_Healthy	7.42585	6.69099
ISG	3.91751e-08	0.0235763	0.00678267	0.0345686	5.09661	2.34954	2.0371e-07	COVID_vs_Healthy	7.40699	6.69099
Translation	6.75296e-08	-0.027073	0.0566741	0.025331	0.446958	-1.16179	3.19231e-07	COVID_vs_Healthy	7.17051	6.4959
CTLA4+/CD38+-Activation	1.01658e-07	0.00169825	0.00705717	0.00920037	1.30369	0.382602	4.40517e-07	COVID_vs_Healthy	6.99286	6.35604
TXNIP/H1FX	2.62245e-07	-0.00794824	0.0236139	0.0126731	0.536681	-0.897864	1.04898e-06	COVID_vs_Healthy	6.58129	5.97923
Early-Activation	3.89696e-07	0.0081534	0.0198501	0.0301615	1.51946	0.603563	1.44744e-06	COVID_vs_Healthy	6.40927	5.8394
CellCycle-Late-S	4.57659e-07	0.000904259	0.00196479	0.00291106	1.48161	0.567167	1.58655e-06	COVID_vs_Healthy	6.33946	5.79955
Cytoskeleton	1.4883e-06	0.00644016	0.0188678	0.0270566	1.43401	0.520055	4.76058e-06	COVID_vs_Healthy	5.82731	5.32234
BCL2-Survival	1.55634e-06	0.0200771	0.0272806	0.0456323	1.6727	0.742181	4.76058e-06	COVID_vs_Healthy	5.80789	5.32234
Doublet-Myeloid	8.174e-05	0.0138312	0.0111937	0.0265107	2.36836	1.24389	0.000236138	COVID_vs_Healthy	4.08757	3.62683
MAIT	0.000365969	-0.0102986	0.0252317	0.0145048	0.574864	-0.798707	0.0010016	COVID_vs_Healthy	3.43656	2.99931
CD40LG/TXNIP	0.0010373	0.00444307	0.0208237	0.0253804	1.21882	0.285485	0.00269699	COVID_vs_Healthy	2.98409	2.56912
Doublet-Fibroblast	0.00328846	-0.00121478	0.00864228	0.00664861	0.769312	-0.37836	0.00814287	COVID_vs_Healthy	2.48301	2.08922
HeatShock	0.00908026	0.0022226	0.0114232	0.0139124	1.21791	0.28441	0.0214624	COVID_vs_Healthy	2.0419	1.66832
CD4-Naive	0.0137547	-0.0154605	0.0846085	0.0633141	0.748318	-0.418276	0.0310976	COVID_vs_Healthy	1.86155	1.50727
Multi-Cytokine	0.0283673	0.00219564	0.0071536	0.00980542	1.3707	0.45491	0.0614625	COVID_vs_Healthy	1.54718	1.21139
RGCC/MYADM	0.0331562	-0.00337568	0.0199021	0.0160844	0.808177	-0.307258	0.0684597	COVID_vs_Healthy	1.47944	1.16456
CD8-Trm-Like	0.0342299	-0.0028571	0.0165691	0.01406	0.848572	-0.236892	0.0684597	COVID_vs_Healthy	1.46559	1.16456
CD8-Naive	0.0448075	-0.00870816	0.0532349	0.0418841	0.786779	-0.345969	0.086296	COVID_vs_Healthy	1.34865	1.06401
CD8-EM	0.0701187	-0.00725175	0.0348473	0.0300448	0.862184	-0.213932	0.130221	COVID_vs_Healthy	1.15417	0.885321
Doublet-Platelet	0.0791756	0.00180667	0.00607539	0.00660686	1.08748	0.12099	0.14197	COVID_vs_Healthy	1.10141	0.847803
Th17	0.0919692	-0.00324108	0.0212273	0.0175583	0.827157	-0.273767	0.157231	COVID_vs_Healthy	1.03636	0.803461
SOX4/TOX2	0.093734	-0.00167221	0.0101769	0.00787153	0.773471	-0.370581	0.157231	COVID_vs_Healthy	1.0281	0.803461
Th17-2	0.0980931	-0.00053731	0.005766	0.00560996	0.972939	-0.0395783	0.159401	COVID_vs_Healthy	1.00836	0.797508
gdT-Blood	0.119069	-0.00483501	0.0226566	0.018941	0.836003	-0.25842	0.187495	COVID_vs_Healthy	0.9242	0.727011
Doublet-Bcell	0.125436	-0.000579353	0.00643201	0.00541641	0.842103	-0.247931	0.187495	COVID_vs_Healthy	0.901579	0.727011
HLA	0.126198	0.00253266	0.00889335	0.012618	1.41881	0.504681	0.187495	COVID_vs_Healthy	0.898946	0.727011
Treg	0.143601	0.00135037	0.0174697	0.0190858	1.09251	0.127642	0.207424	COVID_vs_Healthy	0.842842	0.683141
Doublet-RBC	0.245787	0.000417136	0.00153437	0.00155595	1.01407	0.0201507	0.345431	COVID_vs_Healthy	0.60944	0.461639
Cytotoxic	0.344722	0.0102784	0.0521428	0.0687104	1.31773	0.39806	0.471725	COVID_vs_Healthy	0.46253	0.326311
Th2-2	0.356307	-0.000472044	0.00687359	0.00607427	0.883711	-0.178353	0.475077	COVID_vs_Healthy	0.448175	0.323236
NK-like	0.383292	0.00252259	0.0195109	0.0235924	1.20919	0.274045	0.498279	COVID_vs_Healthy	0.416471	0.302527
ICOS/CD38-Activation	0.424907	0.00053213	0.00993989	0.0105961	1.06602	0.0922351	0.538907	COVID_vs_Healthy	0.371706	0.268486
Tfh-1	0.453273	-0.00037331	0.0100616	0.0102543	1.01915	0.027365	0.561195	COVID_vs_Healthy	0.34364	0.250886
IEG2	0.567588	0.00147512	0.0203204	0.0202958	0.99879	-0.00174722	0.672558	COVID_vs_Healthy	0.245967	0.17227
MALAT1	0.569087	-0.00267204	0.0506921	0.0584127	1.1523	0.204519	0.672558	COVID_vs_Healthy	0.244821	0.17227
Doublet-Plasmablast	0.614821	0.00076616	0.0227574	0.0229904	1.01024	0.0146961	0.71046	COVID_vs_Healthy	0.211251	0.14846
YPEL5/JUNB	0.632028	0.00163305	0.0286086	0.0262401	0.917212	-0.124672	0.714467	COVID_vs_Healthy	0.199264	0.146018
Tfh-2	0.6997	-0.000167804	0.0103873	0.0101781	0.979859	-0.0293539	0.774136	COVID_vs_Healthy	0.155088	0.111182
IL10/IL19-Secretion	0.814269	-8.73163e-05	0.00839308	0.00845095	1.00689	0.00991314	0.868182	COVID_vs_Healthy	0.0892319	0.0613894
Th2-1	0.818094	-0.000581596	0.0233004	0.0213797	0.917568	-0.124113	0.868182	COVID_vs_Healthy	0.0871967	0.0613894
CCR10-Migration	0.853671	-0.00032324	0.0206015	0.0207587	1.00763	0.0109671	0.876031	COVID_vs_Healthy	0.0687097	0.0574803
CD4-CM	0.859185	0.000201042	0.0183633	0.0175092	0.953489	-0.0687114	0.876031	COVID_vs_Healthy	0.0659135	0.0574803
IEG	0.958919	0.000194083	0.0370715	0.0300153	0.809659	-0.304614	0.958919	COVID_vs_Healthy	0.0182182	0.0182182

### Sheet: UK-Covid - COVID_Severe_vs_Mild
GEP	P	Beta	M0	M1	FC	log2_FC	Q	Pheno	logP	logQ
ISG	1.27472e-05	-0.0240715	0.0388036	0.0146034	0.376342	-1.40989	0.000662853	COVID_Severe_vs_Mild	4.89459	3.17858
ICOS/CD38-Activation	0.00137789	0.00338712	0.00999427	0.0134335	1.34412	0.42666	0.035825	COVID_Severe_vs_Mild	2.86079	1.44581
CD4-CM	0.00625539	0.00441006	0.016697	0.021338	1.27796	0.353841	0.108427	COVID_Severe_vs_Mild	2.20375	0.964863
BCL2-Survival	0.0204725	0.0165787	0.0427161	0.0593804	1.39012	0.475208	0.235361	COVID_Severe_vs_Mild	1.68883	0.628265
MALAT1	0.0226309	-0.0100115	0.0601918	0.0500252	0.831095	-0.266914	0.235361	COVID_Severe_vs_Mild	1.6453	0.628265
CTLA4+/CD38+-Activation	0.035219	0.000892375	0.00904869	0.00991541	1.09578	0.131964	0.305232	COVID_Severe_vs_Mild	1.45322	0.51537
Doublet-Plasmablast	0.0452337	-0.00354488	0.0236296	0.0199766	0.845404	-0.242287	0.336022	COVID_Severe_vs_Mild	1.34454	0.473633
CCR10-Migration	0.0741835	0.00466534	0.0199844	0.0244091	1.22141	0.288545	0.475222	COVID_Severe_vs_Mild	1.12969	0.323104
Cytoskeleton	0.0822499	0.00442678	0.0263333	0.0304666	1.15696	0.210341	0.475222	COVID_Severe_vs_Mild	1.08486	0.323104
Tfh-1	0.116746	0.00107611	0.0100593	0.0111739	1.1108	0.151601	0.513733	COVID_Severe_vs_Mild	0.932756	0.289263
Early-Activation	0.132801	0.00593509	0.0291842	0.0347691	1.19137	0.252621	0.513733	COVID_Severe_vs_Mild	0.876798	0.289263
CD4-Naive	0.133552	0.0153639	0.0605069	0.0765477	1.26511	0.339258	0.513733	COVID_Severe_vs_Mild	0.874351	0.289263
Doublet-Bcell	0.149149	-0.000757988	0.00553118	0.00487535	0.88143	-0.182081	0.513733	COVID_Severe_vs_Mild	0.826379	0.289263
gdT-Blood	0.151828	-0.00400041	0.0197073	0.015328	0.777784	-0.362559	0.513733	COVID_Severe_vs_Mild	0.818649	0.289263
Doublet-Myeloid	0.156997	-0.00846952	0.0281446	0.0188077	0.668253	-0.581533	0.513733	COVID_Severe_vs_Mild	0.804109	0.289263
OX40/EBI3-Activation	0.159635	0.00153866	0.0146136	0.0160563	1.09872	0.135828	0.513733	COVID_Severe_vs_Mild	0.796872	0.289263
NK-like	0.178217	-0.00405263	0.0243678	0.0199367	0.818158	-0.289549	0.513733	COVID_Severe_vs_Mild	0.749051	0.289263
Doublet-RBC	0.19855	0.000686134	0.00142602	0.0021685	1.52066	0.604702	0.513733	COVID_Severe_vs_Mild	0.702131	0.289263
IEG	0.209193	0.00548662	0.0288347	0.0355811	1.23397	0.303305	0.513733	COVID_Severe_vs_Mild	0.679453	0.289263
CD4-EM	0.214776	-0.00309047	0.0193287	0.0162645	0.841468	-0.24902	0.513733	COVID_Severe_vs_Mild	0.668014	0.289263
Metallothionein	0.21698	-0.000532353	0.0041035	0.00360384	0.878236	-0.18732	0.513733	COVID_Severe_vs_Mild	0.663581	0.289263
Translation	0.222988	0.00709149	0.0240448	0.0313942	1.30565	0.384772	0.513733	COVID_Severe_vs_Mild	0.651718	0.289263
CD8-EM	0.235917	-0.00445436	0.0308872	0.0260735	0.844152	-0.244425	0.513733	COVID_Severe_vs_Mild	0.627241	0.289263
CellCycle-S	0.244787	0.00166744	0.00777356	0.00933938	1.20143	0.264751	0.513733	COVID_Severe_vs_Mild	0.611211	0.289263
CD8-Trm-Like	0.253756	-0.00130337	0.0143143	0.0128614	0.898501	-0.154409	0.513733	COVID_Severe_vs_Mild	0.595583	0.289263
Multi-Cytokine	0.256866	-0.00144537	0.0100355	0.00872055	0.868967	-0.202627	0.513733	COVID_Severe_vs_Mild	0.590293	0.289263
MAIT	0.277845	-0.00273236	0.0149547	0.0123836	0.828069	-0.272177	0.535108	COVID_Severe_vs_Mild	0.556198	0.271558
RGCC/MYADM	0.330999	0.00168425	0.0157452	0.0176832	1.12309	0.167467	0.595094	COVID_Severe_vs_Mild	0.480173	0.225414
Th17	0.331879	0.0021301	0.0171597	0.0194371	1.13272	0.179786	0.595094	COVID_Severe_vs_Mild	0.47902	0.225414
Exhaustion	0.346338	-0.0011645	0.0143368	0.0129344	0.902183	-0.148508	0.600082	COVID_Severe_vs_Mild	0.4605	0.221789
Th2-1	0.359779	-0.00185133	0.0217184	0.019783	0.910884	-0.134661	0.600082	COVID_Severe_vs_Mild	0.443964	0.221789
CellCycle-Late-S	0.369282	0.000431658	0.00284144	0.00323926	1.14001	0.18904	0.600082	COVID_Severe_vs_Mild	0.432642	0.221789
Tfh-2	0.417063	0.000455575	0.0100865	0.0106102	1.05193	0.0730385	0.65719	COVID_Severe_vs_Mild	0.379799	0.182309
IL10/IL19-Secretion	0.456592	0.000421474	0.0083758	0.00880522	1.05127	0.0721335	0.682466	COVID_Severe_vs_Mild	0.340472	0.165919
Tph	0.478277	-0.000454208	0.00861106	0.0080585	0.935832	-0.0956788	0.682466	COVID_Severe_vs_Mild	0.32032	0.165919
CellCycle-G2M	0.481272	0.00023441	0.00241026	0.00261385	1.08447	0.116985	0.682466	COVID_Severe_vs_Mild	0.317609	0.165919
Cytotoxic	0.485601	-0.00980671	0.0706349	0.0596377	0.844309	-0.244157	0.682466	COVID_Severe_vs_Mild	0.31372	0.165919
Th17-2	0.514651	0.000340061	0.00554803	0.00590193	1.06379	0.0892112	0.704259	COVID_Severe_vs_Mild	0.288487	0.152268
Treg	0.548631	0.000738243	0.0189364	0.0197903	1.04509	0.063634	0.731508	COVID_Severe_vs_Mild	0.260719	0.135781
Mito	0.562935	0.00159101	0.0152578	0.0167455	1.0975	0.134225	0.731815	COVID_Severe_vs_Mild	0.249542	0.135598
SOX4/TOX2	0.596347	-0.000325152	0.00790962	0.00769196	0.972482	-0.0402572	0.756343	COVID_Severe_vs_Mild	0.224501	0.121281
CD40LG/TXNIP	0.623727	0.00150635	0.0251022	0.0266917	1.06332	0.0885747	0.772234	COVID_Severe_vs_Mild	0.205005	0.112251
HeatShock	0.644633	-0.000455397	0.0139715	0.013634	0.975848	-0.035272	0.772468	COVID_Severe_vs_Mild	0.190688	0.11212
HLA	0.653626	0.00110924	0.0124499	0.0134103	1.07714	0.107203	0.772468	COVID_Severe_vs_Mild	0.18467	0.11212
IEG2	0.671632	-0.00100636	0.0204335	0.0196467	0.961492	-0.0566528	0.776108	COVID_Severe_vs_Mild	0.172869	0.110078
YPEL5/JUNB	0.746086	-0.00098107	0.026261	0.0261419	0.995467	-0.00655451	0.843402	COVID_Severe_vs_Mild	0.127211	0.0739656
Doublet-Fibroblast	0.785043	-0.000152351	0.00667139	0.00654118	0.980482	-0.028437	0.864003	COVID_Severe_vs_Mild	0.105107	0.0634849
CD8-Naive	0.823534	0.0011061	0.0416465	0.0430043	1.0326	0.046285	0.864003	COVID_Severe_vs_Mild	0.0843183	0.0634849
Th2-2	0.828128	0.00010833	0.00605084	0.00618474	1.02213	0.0315766	0.864003	COVID_Severe_vs_Mild	0.0819026	0.0634849
TXNIP/H1FX	0.844528	-0.00020824	0.012662	0.0127254	1.00501	0.00720598	0.864003	COVID_Severe_vs_Mild	0.0733861	0.0634849
TIMD4/TIM3-Activation	0.847387	-0.000251963	0.0133996	0.0128403	0.95826	-0.0615106	0.864003	COVID_Severe_vs_Mild	0.0719181	0.0634849
Doublet-Platelet	0.962921	6.13622e-05	0.00656294	0.00681393	1.03824	0.0541436	0.962921	COVID_Severe_vs_Mild	0.0164095	0.0164095

### Sheet: AMP-RA - RA_vs_OA
GEP	P	Beta	M0	M1	FC	log2_FC	Q	Pheno	logP	logQ
Metallothionein	5.64817e-07	0.00181133	0.0024725	0.00428382	1.73259	0.792932	2.93705e-05	RA_vs_OA	6.24809	4.53209
HLA	1.8884e-06	0.00627825	0.00540217	0.0116804	2.16217	1.11248	4.90984e-05	RA_vs_OA	5.72391	4.30893
ICOS/CD38-Activation	5.98366e-06	0.00401237	0.00728589	0.0112983	1.5507	0.632924	0.000103717	RA_vs_OA	5.22303	3.98415
ISG	0.000176277	0.00902048	0.00717229	0.0161928	2.25768	1.17484	0.00199257	RA_vs_OA	3.7538	2.70059
Tph	0.000191594	0.0103351	0.00982357	0.0201586	2.05207	1.03708	0.00199257	RA_vs_OA	3.71762	2.70059
CCR10-Migration	0.000308722	0.0050869	0.0106485	0.0157354	1.47771	0.563363	0.00267559	RA_vs_OA	3.51043	2.57258
Doublet-Plasmablast	0.000400765	0.00709482	0.0168766	0.0239714	1.42039	0.506292	0.00297711	RA_vs_OA	3.39711	2.5262
CellCycle-G2M	0.00195573	0.000902081	0.00122971	0.00213179	1.73357	0.793748	0.0127122	RA_vs_OA	2.70869	1.89578
CellCycle-Late-S	0.00484966	0.00105766	0.00172893	0.00278659	1.61174	0.688621	0.0280203	RA_vs_OA	2.31429	1.55253
Exhaustion	0.00795126	0.00390557	0.0101712	0.0140768	1.38398	0.468826	0.0413465	RA_vs_OA	2.09956	1.38356
CellCycle-S	0.00942113	0.00163858	0.00484045	0.00647904	1.33852	0.420637	0.0445363	RA_vs_OA	2.0259	1.35129
MALAT1	0.0117958	0.0152235	0.0937859	0.109009	1.16232	0.217009	0.051115	RA_vs_OA	1.92827	1.29145
CTLA4+/CD38+-Activation	0.0134535	0.00211072	0.00753222	0.00964295	1.28023	0.356398	0.0538141	RA_vs_OA	1.87116	1.2691
CD4-Naive	0.0171369	0.0130058	0.0194429	0.0324488	1.66892	0.738918	0.0636513	RA_vs_OA	1.76607	1.19619
Early-Activation	0.0323706	0.00205489	0.00940037	0.0114553	1.2186	0.285221	0.112218	RA_vs_OA	1.48985	0.949938
CD40LG/TXNIP	0.0353355	-0.0214454	0.0458422	0.0243967	0.53219	-0.909987	0.114841	RA_vs_OA	1.45179	0.939905
CD8-EM	0.0418933	0.0139787	0.0374773	0.051456	1.37299	0.457321	0.123087	RA_vs_OA	1.37786	0.909786
Doublet-Fibroblast	0.0426072	-0.0625835	0.0989862	0.0364027	0.367755	-1.44318	0.123087	RA_vs_OA	1.37052	0.909786
YPEL5/JUNB	0.0489229	0.00738447	0.0161379	0.0235224	1.45759	0.54358	0.133894	RA_vs_OA	1.31049	0.873238
CD4-CM	0.100489	0.00486856	0.0104064	0.015275	1.46784	0.553697	0.250495	RA_vs_OA	0.997881	0.601202
Multi-Cytokine	0.101161	-0.00316763	0.0178934	0.0147258	0.822973	-0.281083	0.250495	RA_vs_OA	0.994986	0.601202
RGCC/MYADM	0.112888	0.00676034	0.0208016	0.027562	1.32499	0.405983	0.266826	RA_vs_OA	0.947352	0.573771
MAIT	0.11861	-0.0103115	0.0296963	0.0193848	0.652767	-0.615359	0.267401	RA_vs_OA	0.925879	0.572836
Th2-2	0.126487	-0.00201488	0.0085623	0.00654741	0.76468	-0.387073	0.267401	RA_vs_OA	0.897955	0.572836
Tfh-1	0.129351	0.00393805	0.00778575	0.0117238	1.5058	0.590532	0.267401	RA_vs_OA	0.888229	0.572836
CD4-EM	0.136111	-0.00696066	0.030128	0.0231674	0.768964	-0.379012	0.267401	RA_vs_OA	0.866106	0.572836
SOX4/TOX2	0.138843	0.000970505	0.00676917	0.00773967	1.14337	0.193294	0.267401	RA_vs_OA	0.857476	0.572836
Doublet-Platelet	0.147159	-0.00103983	0.0050815	0.00404166	0.795369	-0.330303	0.273296	RA_vs_OA	0.832212	0.563367
IL10/IL19-Secretion	0.154949	0.00160251	0.00956385	0.0111664	1.16756	0.223495	0.27784	RA_vs_OA	0.80981	0.556205
Translation	0.160856	0.00784005	0.0182141	0.0260541	1.43044	0.516459	0.278818	RA_vs_OA	0.793562	0.55468
Tfh-2	0.196416	0.00704107	0.0136423	0.0206834	1.51612	0.600383	0.329472	RA_vs_OA	0.706824	0.482182
Cytotoxic	0.213598	-0.0367797	0.0772306	0.0404508	0.523767	-0.933002	0.3458	RA_vs_OA	0.670403	0.461176
HeatShock	0.21945	-0.00483437	0.0256366	0.0208022	0.811427	-0.301467	0.3458	RA_vs_OA	0.658665	0.461176
Doublet-Bcell	0.257591	-0.000826634	0.00577736	0.00495072	0.856918	-0.222771	0.393962	RA_vs_OA	0.58907	0.404545
Th17-2	0.327725	0.000662964	0.00579593	0.00645889	1.11438	0.156247	0.486905	RA_vs_OA	0.484491	0.312556
gdT-Blood	0.357116	-0.00300873	0.0168139	0.0138051	0.821056	-0.284447	0.515835	RA_vs_OA	0.44719	0.287489
TIMD4/TIM3-Activation	0.379211	0.00142383	0.00806601	0.00948984	1.17652	0.234528	0.532946	RA_vs_OA	0.421119	0.273317
Th17	0.41774	-0.00333424	0.0204419	0.0171077	0.836892	-0.256887	0.571645	RA_vs_OA	0.379094	0.242874
Cytoskeleton	0.436729	0.00186907	0.0113395	0.0132086	1.16483	0.220117	0.582306	RA_vs_OA	0.359788	0.234849
IEG2	0.469586	0.00348134	0.0229382	0.0264196	1.15177	0.203853	0.597859	RA_vs_OA	0.328285	0.223401
NK-like	0.471389	-0.00354176	0.0234705	0.0199288	0.849098	-0.235998	0.597859	RA_vs_OA	0.326621	0.223401
CD8-Trm-Like	0.494949	0.00159587	0.0203088	0.0219046	1.07858	0.109133	0.612794	RA_vs_OA	0.30544	0.212686
CD8-Naive	0.525764	0.00173342	0.0158685	0.0176019	1.10924	0.149567	0.635808	RA_vs_OA	0.279209	0.196674
Mito	0.588286	0.00427533	0.0296477	0.0339231	1.1442	0.194345	0.695247	RA_vs_OA	0.230411	0.157861
Treg	0.624935	0.00367147	0.0246557	0.0283272	1.14891	0.200265	0.714788	RA_vs_OA	0.204165	0.145823
Doublet-RBC	0.632312	4.49009e-05	0.00108163	0.00112653	1.04151	0.0586797	0.714788	RA_vs_OA	0.199068	0.145823
OX40/EBI3-Activation	0.729477	-0.00119087	0.0147965	0.0136056	0.919517	-0.121052	0.807081	RA_vs_OA	0.136988	0.0930828
Doublet-Myeloid	0.778656	0.000612805	0.0109749	0.0115877	1.05584	0.0783869	0.842059	RA_vs_OA	0.108654	0.0746574
Th2-1	0.793479	0.000455478	0.0154417	0.0158972	1.0295	0.041939	0.842059	RA_vs_OA	0.100465	0.0746574
IEG	0.816867	0.00324135	0.0344054	0.0376468	1.09421	0.12989	0.849541	RA_vs_OA	0.0878488	0.0708155
BCL2-Survival	0.962898	9.49869e-05	0.0202072	0.0203022	1.0047	0.0067657	0.981779	RA_vs_OA	0.0164196	0.00798641
TXNIP/H1FX	0.984007	-4.52408e-05	0.0102998	0.0102545	0.995608	-0.00635085	0.984007	RA_vs_OA	0.00700177	0.00700177

### Sheet: Pan-Cancer - Cancer_Or_Not
GEP	P	Beta	M0	M1	FC	log2_FC	Q	Pheno	logP	logQ
Treg	1.42802e-13	0.0325822	0.0165882	0.0414584	2.49927	1.32151	7.42571e-12	Cancer_Or_Not	12.8453	11.1293
Tph	1.28296e-11	0.00965945	0.01053	0.0199009	1.88992	0.918326	3.33569e-10	Cancer_Or_Not	10.8918	9.47681
CTLA4+/CD38+-Activation	7.86428e-11	0.00442922	0.0057477	0.00996391	1.73355	0.793728	1.3159e-09	Cancer_Or_Not	10.1043	8.88078
TIMD4/TIM3-Activation	1.01223e-10	0.00594601	0.0075604	0.0138655	1.83396	0.874963	1.3159e-09	Cancer_Or_Not	9.99472	8.88078
OX40/EBI3-Activation	4.70778e-10	0.0169872	0.00641516	0.0224776	3.50382	1.80893	4.89609e-09	Cancer_Or_Not	9.32718	8.31015
ICOS/CD38-Activation	5.02449e-09	0.00531459	0.00595846	0.0106951	1.79495	0.843943	4.35456e-08	Cancer_Or_Not	8.29891	7.36106
gdT-Blood	5.92489e-07	-0.00646631	0.0196158	0.0126057	0.642632	-0.637935	4.40135e-06	Cancer_Or_Not	6.22732	5.35641
Mito	1.3801e-06	-0.011001	0.0247537	0.0129853	0.524581	-0.930763	8.50709e-06	Cancer_Or_Not	5.86009	5.07022
Exhaustion	1.47238e-06	0.01814	0.011548	0.0266017	2.30358	1.20388	8.50709e-06	Cancer_Or_Not	5.83198	5.07022
CellCycle-S	1.94111e-06	0.00697324	0.00408498	0.0128202	3.13837	1.65002	9.3531e-06	Cancer_Or_Not	5.71195	5.02904
ISG	1.97854e-06	0.0121634	0.00791008	0.0181497	2.29451	1.19819	9.3531e-06	Cancer_Or_Not	5.70366	5.02904
IEG	2.92177e-06	-0.0151415	0.0371576	0.0168437	0.453304	-1.14145	1.2661e-05	Cancer_Or_Not	5.53435	4.89753
Th2-2	6.80999e-06	0.00205835	0.00508659	0.00875557	1.72131	0.783503	2.72399e-05	Cancer_Or_Not	5.16685	4.56479
HLA	1.94685e-05	0.00838188	0.00883984	0.0166543	1.884	0.9138	7.23117e-05	Cancer_Or_Not	4.71067	4.14079
CellCycle-Late-S	5.40574e-05	0.00407509	0.00219528	0.00722574	3.2915	1.71874	0.000187399	Cancer_Or_Not	4.26714	3.72723
Th17-2	7.11547e-05	0.00220251	0.00438509	0.00828945	1.89037	0.91867	0.000231253	Cancer_Or_Not	4.1478	3.63591
Cytoskeleton	9.52121e-05	0.00629449	0.00705427	0.0139604	1.979	0.984769	0.000291237	Cancer_Or_Not	4.02131	3.53575
IL10/IL19-Secretion	0.00011715	0.00332939	0.00516258	0.00829983	1.60769	0.684989	0.000338434	Cancer_Or_Not	3.93126	3.47053
Tfh-2	0.000130809	0.00843379	0.0108421	0.0175092	1.61493	0.691469	0.000358005	Cancer_Or_Not	3.88336	3.44611
SOX4/TOX2	0.000189549	0.00183549	0.0053244	0.00751313	1.41108	0.496795	0.000492828	Cancer_Or_Not	3.72228	3.3073
CD4-CM	0.000279279	0.00375151	0.00857524	0.0130616	1.52318	0.607087	0.000691548	Cancer_Or_Not	3.55396	3.16018
CD4-EM	0.000468081	-0.00575586	0.024341	0.0162248	0.666561	-0.585191	0.00110637	Cancer_Or_Not	3.32968	2.9561
NK-like	0.000509409	-0.00892274	0.0313958	0.0205852	0.655668	-0.608963	0.00115171	Cancer_Or_Not	3.29293	2.93866
IEG2	0.00125116	-0.0169711	0.0541569	0.0340108	0.628004	-0.671154	0.00271085	Cancer_Or_Not	2.90269	2.56689
CellCycle-G2M	0.00138497	0.00366229	0.00204514	0.0063314	3.09583	1.63033	0.00288073	Cancer_Or_Not	2.85856	2.5405
Multi-Cytokine	0.00156002	-0.00608012	0.0220458	0.0130447	0.591709	-0.757041	0.00312004	Cancer_Or_Not	2.80687	2.50584
CD40LG/TXNIP	0.00230023	-0.0161714	0.0579041	0.0322838	0.557539	-0.842857	0.00443008	Cancer_Or_Not	2.63823	2.35359
Cytotoxic	0.00591845	-0.025853	0.0637364	0.0317222	0.497709	-1.00662	0.0109914	Cancer_Or_Not	2.22779	1.95895
HeatShock	0.00772521	0.0186084	0.0168612	0.026412	1.56644	0.647489	0.0138521	Cancer_Or_Not	2.11209	1.85848
Early-Activation	0.00879852	0.00578203	0.00816297	0.0163676	2.00511	1.00368	0.0152508	Cancer_Or_Not	2.05559	1.81671
CD8-Naive	0.0203029	-0.00441791	0.0190907	0.0177449	0.929504	-0.105466	0.0340565	Cancer_Or_Not	1.69244	1.4678
CD4-Naive	0.054644	-0.00940598	0.0310365	0.0245473	0.790917	-0.338403	0.0887966	Cancer_Or_Not	1.26246	1.0516
Translation	0.0658389	-0.0135562	0.0615921	0.0486421	0.789746	-0.34054	0.103746	Cancer_Or_Not	1.18152	0.984028
CD8-EM	0.0721097	-0.010341	0.0613607	0.0464	0.756184	-0.40319	0.110285	Cancer_Or_Not	1.14201	0.957482
MAIT	0.0747896	-0.00911902	0.0333061	0.0211336	0.634527	-0.656246	0.111116	Cancer_Or_Not	1.12616	0.954223
RGCC/MYADM	0.0972208	-0.00809603	0.0324911	0.0200169	0.616073	-0.698827	0.14043	Cancer_Or_Not	1.01224	0.85254
YPEL5/JUNB	0.134653	-0.00425063	0.0284087	0.0185605	0.65334	-0.614095	0.189242	Cancer_Or_Not	0.870783	0.722982
TXNIP/H1FX	0.145918	-0.002749	0.0147789	0.0110779	0.749573	-0.415858	0.199677	Cancer_Or_Not	0.835892	0.699672
Th17	0.154532	0.00162985	0.012701	0.0152015	1.19688	0.259274	0.206043	Cancer_Or_Not	0.810981	0.686043
Metallothionein	0.176168	-0.00542999	0.00603938	0.00162384	0.268875	-1.89499	0.229019	Cancer_Or_Not	0.754072	0.640129
Doublet-RBC	0.22032	-0.000283558	0.00150918	0.00118643	0.786143	-0.347137	0.27943	Cancer_Or_Not	0.656946	0.553726
CCR10-Migration	0.22617	0.00148601	0.0100355	0.0121164	1.20735	0.271842	0.28002	Cancer_Or_Not	0.645565	0.552811
Doublet-Plasmablast	0.27524	0.00155947	0.0136457	0.0155765	1.1415	0.190926	0.332848	Cancer_Or_Not	0.560289	0.477754
Tfh-1	0.293758	0.00404624	0.0122364	0.0119539	0.976919	-0.0336898	0.347168	Cancer_Or_Not	0.532011	0.45946
BCL2-Survival	0.309461	0.00121847	0.0126615	0.0129873	1.02573	0.0366502	0.357599	Cancer_Or_Not	0.509394	0.446604
Doublet-Myeloid	0.361017	-0.00251262	0.0124927	0.0118077	0.94517	-0.0813541	0.408106	Cancer_Or_Not	0.442473	0.389227
CD8-Trm-Like	0.408719	-0.00452702	0.0408364	0.0337893	0.827431	-0.273289	0.4522	Cancer_Or_Not	0.388575	0.344669
Doublet-Bcell	0.503649	-0.000269432	0.00418848	0.00607377	1.45011	0.536165	0.54562	Cancer_Or_Not	0.297872	0.26311
Doublet-Fibroblast	0.550879	-0.0018576	0.0208082	0.0830127	3.98941	1.99618	0.584606	Cancer_Or_Not	0.258944	0.233136
Doublet-Platelet	0.792657	-0.000215011	0.00390266	0.00855346	2.1917	1.13205	0.811146	Cancer_Or_Not	0.100915	0.0909012
Th2-1	0.795547	-0.000401321	0.0118711	0.0120268	1.01312	0.0188035	0.811146	Cancer_Or_Not	0.0993344	0.0909012
MALAT1	0.929373	-0.000754991	0.0590223	0.0493478	0.836087	-0.258275	0.929373	Cancer_Or_Not	0.03181	0.03181
